# Metagenome-based metabolic modelling predicts unique microbial interactions in deep-sea hydrothermal plume microbiomes

**DOI:** 10.1101/2022.11.06.515352

**Authors:** Dinesh Kumar Kuppa Baskaran, Shreyansh Umale, Zhichao Zhou, Karthik Raman, Karthik Anantharaman

## Abstract

Deep-sea hydrothermal vents are abundant on the ocean floor and play important roles in ocean biogeochemistry. In vent ecosystems such as hydrothermal plumes, microorganisms rely on reduced chemicals and gases in hydrothermal fluids to fuel primary production and form diverse and complex microbial communities. However, microbial interactions that drive these complex microbiomes remain poorly understood. Here, we use microbiomes from the Guaymas Basin hydrothermal system in the Pacific Ocean to shed more light on the key species in these communities and their interactions. We built metabolic models from metagenomically assembled genomes (MAGs) and infer possible metabolic exchanges and horizontal gene transfer (HGT) events within the community. We highlight possible archaea–archaea and archaea–bacteria interactions and their contributions to robustness of the community. Cellobiose, D-Mannose 1-phosphate, O_2_, CO_2_, and H_2_S were among the most exchanged metabolites. Ten microbes, including eight bacteria and two archaea, were identified as key contributors. These microorganisms uniquely enhanced the metabolic capabilities of the community by donating metabolites that cannot be produced by any other community member. Archaea from the DPANN group stood out as key microbes, benefiting significantly from accepting metabolites from other members of the microbiome. Amino acids were the key auxotrophy driving metabolic interactions in the community. Finally, over 200 horizontal gene transfer events were predicted in the community, the majority of which were between *Gammaproteobacteria* and *Alphaproteobacteria*. Overall, our study provides key insights into the microbial interactions that drive community structure and organisation in complex hydrothermal plumes and deep-sea microbiomes.
