## Supplementary File S1 for "Metagenome-based metabolic modelling predicts unique microbial interactions in deep-sea hydrothermal plume microbiomes"

### Sheet: media components
allmedia	GMglc	JW1	marine_broth_2216
4abz	4abz	4abz	ca2
4ppan	4ppan	4ppan	cit
adp	b12	adp	cl
amp	btn	amp	cl
atp	ca2	atp	cys__D
b12	cl	b12	cys__L
btn	cobalt2	btn	f
C10164	cu2	C10164	fe2
ca2	cys__L	ca2	fe3
cdp	fe2	cdp	fe3dcit
cl	fe3	cl	glu__D
co2	fol	co2	glu__L
cobalt2	glc__D	cobalt2	gluglu
cu2	h	cu2	h2
cys__L	h2o	cys__L	h2s
f	h2s	f	hco3
fad	hco3	fad	k
fadh2	k	fadh2	meoh
fe2	lipoate	fe2	mg2
fe3	meoh	fe3	n2
fol	met__L	fol	n2o
glc__D	mg2	glc__D	na1
gly	mn2	gly	nh3
gtp	mobd	gtp	nh4
h	na1	h	nh4oh
h2co3	nh4	h2co3	no
h2o	ni2	h2o	no2
h2s	nictnt	h2s	no3
hco3	pi	hco3	pi
inost	pnto__R	inost	so3
k	pydxn	k	so4
lipoate	ribflv	lipoate	tsul
meoh	s	meoh
met__L	seln	met__L
mg2	slnt	mg2
mn2	so3	mn2
mobd	so4	mobd
moco	thm	moco
na1	tsul	na1
nadph	zn2	nadph
nh4		nh4
ni2		ni2
nictnt		nictnt
no2		no2
no3		no3
pi		pi
pnto__R		pnto__R
ppi		ppi
pydxn		pydxn
ribflv		ribflv
seln		seln
slnt		slnt
so3		so3
so4		so4
thios		thios
thm		thm
tsul		tsul
urea		urea
zn2		zn2
cit
cys__D
fe3dcit
glu__D
glu__L
gluglu
h2
n2
n2o
nh3
nh4oh
no
s
