## Supplementary File S9 for "Metagenome-based metabolic modelling predicts unique microbial interactions in deep-sea hydrothermal plume microbiomes"

### Sheet: Sheet1
allmedia	GMglc	JW1	marine broth 2216
clus20	clus22	clus17	clus2
Cycloclasticus_sp_UWMA_0316	Alphaproteobacteria_bacterium_UWMA_0321	Dehalococcoidia_bacterium_UWMA_0267	Nitrosopumilus_sp_UWMA_0263
Cycloclasticus_sp_UWMA_0335	Bacteroidetes_bacterium_UWMA_0293	Dehalococcoidia_bacterium_UWMA_0331	clus22
Methylococcaceae_bacterium_UWMA_0325	candidate_division_UBP10_bacterium_UWMA_0304	Dehalococcoidia_bacterium_UWMA_0337	Alphaproteobacteria_bacterium_UWMA_0321
Methylococcaceae_bacterium_UWMA_0327	Candidatus_Lambdaproteobacteria_bacterium_UWMA_0298	Dehalococcoidia_bacterium_UWMA_0354	Bacteroidetes_bacterium_UWMA_0293
Methylococcaceae_bacterium_UWMA_0348	Candidatus_Lambdaproteobacteria_bacterium_UWMA_0318	clus20	candidate_division_UBP10_bacterium_UWMA_0304
Methyloprofundus_sp_UWMA_0312	Fuerstia_sp_UWMA_0333	Cycloclasticus_sp_UWMA_0316	Candidatus_Lambdaproteobacteria_bacterium_UWMA_0298
Micavibrio_sp_UWMA_0310	Gammaproteobacteria_bacterium_UWMA_0258	Cycloclasticus_sp_UWMA_0335	Candidatus_Lambdaproteobacteria_bacterium_UWMA_0318
Nitrospira_sp_UWMA_0268	Gammaproteobacteria_bacterium_UWMA_0260	Methylococcaceae_bacterium_UWMA_0325	Fuerstia_sp_UWMA_0333
Thiotrichaceae_bacterium_UWMA_0311	Gammaproteobacteria_bacterium_UWMA_0273	Methylococcaceae_bacterium_UWMA_0327	Gammaproteobacteria_bacterium_UWMA_0258
clus22	Gammaproteobacteria_bacterium_UWMA_0282	Methylococcaceae_bacterium_UWMA_0348	Gammaproteobacteria_bacterium_UWMA_0260
Alphaproteobacteria_bacterium_UWMA_0321	Gammaproteobacteria_bacterium_UWMA_0291	Methyloprofundus_sp_UWMA_0312	Gammaproteobacteria_bacterium_UWMA_0273
Bacteroidetes_bacterium_UWMA_0293	Gammaproteobacteria_bacterium_UWMA_0299	Micavibrio_sp_UWMA_0310	Gammaproteobacteria_bacterium_UWMA_0282
candidate_division_UBP10_bacterium_UWMA_0304	Gammaproteobacteria_bacterium_UWMA_0301	Nitrospira_sp_UWMA_0268	Gammaproteobacteria_bacterium_UWMA_0291
Candidatus_Lambdaproteobacteria_bacterium_UWMA_0298	Gammaproteobacteria_bacterium_UWMA_0302	Thiotrichaceae_bacterium_UWMA_0311	Gammaproteobacteria_bacterium_UWMA_0299
Candidatus_Lambdaproteobacteria_bacterium_UWMA_0318	Henriciella_sp_UWMA_0297	clus22	Gammaproteobacteria_bacterium_UWMA_0301
Fuerstia_sp_UWMA_0333	Microbacterium_sp_UWMA_0270	Alphaproteobacteria_bacterium_UWMA_0321	Gammaproteobacteria_bacterium_UWMA_0302
Gammaproteobacteria_bacterium_UWMA_0258	Myxococcales_bacterium_UWMA_0315	Bacteroidetes_bacterium_UWMA_0293	Henriciella_sp_UWMA_0297
Gammaproteobacteria_bacterium_UWMA_0260	Myxococcales_bacterium_UWMA_0324	candidate_division_UBP10_bacterium_UWMA_0304	Microbacterium_sp_UWMA_0270
Gammaproteobacteria_bacterium_UWMA_0273	Myxococcales_bacterium_UWMA_0330	Candidatus_Lambdaproteobacteria_bacterium_UWMA_0298	Myxococcales_bacterium_UWMA_0315
Gammaproteobacteria_bacterium_UWMA_0282	Myxococcales_bacterium_UWMA_0336	Candidatus_Lambdaproteobacteria_bacterium_UWMA_0318	Myxococcales_bacterium_UWMA_0324
Gammaproteobacteria_bacterium_UWMA_0291	Oceanospirillaceae_bacterium_UWMA_0280	Fuerstia_sp_UWMA_0333	Myxococcales_bacterium_UWMA_0330
Gammaproteobacteria_bacterium_UWMA_0299	Planctomycetaceae_bacterium_UWMA_0346	Gammaproteobacteria_bacterium_UWMA_0258	Myxococcales_bacterium_UWMA_0336
Gammaproteobacteria_bacterium_UWMA_0301	Planctomycetes_bacterium_UWMA_0265	Gammaproteobacteria_bacterium_UWMA_0260	Oceanospirillaceae_bacterium_UWMA_0280
Gammaproteobacteria_bacterium_UWMA_0302	Planctomycetes_bacterium_UWMA_0276	Gammaproteobacteria_bacterium_UWMA_0273	Planctomycetaceae_bacterium_UWMA_0346
Henriciella_sp_UWMA_0297	Planctomycetes_bacterium_UWMA_0294	Gammaproteobacteria_bacterium_UWMA_0282	Planctomycetes_bacterium_UWMA_0265
Microbacterium_sp_UWMA_0270	Planctomycetes_bacterium_UWMA_0329	Gammaproteobacteria_bacterium_UWMA_0291	Planctomycetes_bacterium_UWMA_0276
Myxococcales_bacterium_UWMA_0315	Planctomycetes_bacterium_UWMA_0345	Gammaproteobacteria_bacterium_UWMA_0299	Planctomycetes_bacterium_UWMA_0294
Myxococcales_bacterium_UWMA_0324	Porticoccaceae_bacterium_UWMA_0313	Gammaproteobacteria_bacterium_UWMA_0301	Planctomycetes_bacterium_UWMA_0329
Myxococcales_bacterium_UWMA_0330	Rhodospirillales_bacterium_UWMA_0295	Gammaproteobacteria_bacterium_UWMA_0302	Planctomycetes_bacterium_UWMA_0345
Myxococcales_bacterium_UWMA_0336	Sneathiellales_bacterium_UWMA_0353	Henriciella_sp_UWMA_0297	Porticoccaceae_bacterium_UWMA_0313
Oceanospirillaceae_bacterium_UWMA_0280	Sulfitobacter_sp_UWMA_0305	Microbacterium_sp_UWMA_0270	Rhodospirillales_bacterium_UWMA_0295
Planctomycetaceae_bacterium_UWMA_0346	Verrucomicrobiales_bacterium_UWMA_0320	Myxococcales_bacterium_UWMA_0315	Sneathiellales_bacterium_UWMA_0353
Planctomycetes_bacterium_UWMA_0265	clus26	Myxococcales_bacterium_UWMA_0324	Sulfitobacter_sp_UWMA_0305
Planctomycetes_bacterium_UWMA_0276	Marine_Group_III_euryarchaeote_UWMA_0284	Myxococcales_bacterium_UWMA_0330	Verrucomicrobiales_bacterium_UWMA_0320
Planctomycetes_bacterium_UWMA_0294		Myxococcales_bacterium_UWMA_0336	clus28
Planctomycetes_bacterium_UWMA_0329		Oceanospirillaceae_bacterium_UWMA_0280	Marine_Group_II_euryarchaeote_UWMA_0352
Planctomycetes_bacterium_UWMA_0345		Planctomycetaceae_bacterium_UWMA_0346
Porticoccaceae_bacterium_UWMA_0313		Planctomycetes_bacterium_UWMA_0265
Rhodospirillales_bacterium_UWMA_0295		Planctomycetes_bacterium_UWMA_0276
Sneathiellales_bacterium_UWMA_0353		Planctomycetes_bacterium_UWMA_0294
Sulfitobacter_sp_UWMA_0305		Planctomycetes_bacterium_UWMA_0329
Verrucomicrobiales_bacterium_UWMA_0320		Planctomycetes_bacterium_UWMA_0345
clus26		Porticoccaceae_bacterium_UWMA_0313
Marine_Group_III_euryarchaeote_UWMA_0284		Rhodospirillales_bacterium_UWMA_0295
clus28		Sneathiellales_bacterium_UWMA_0353
Marine_Group_II_euryarchaeote_UWMA_0352		Sulfitobacter_sp_UWMA_0305
		Verrucomicrobiales_bacterium_UWMA_0320
		clus26
		Marine_Group_III_euryarchaeote_UWMA_0284
		clus28
		Marine_Group_II_euryarchaeote_UWMA_0352

### Sheet: allmedia
Acidimicrobiia_bacterium_UWMA_0264	clus20	agm_e
Acidimicrobiia_bacterium_UWMA_0303	clus20	agm_e
Candidatus_Thioglobus_sp_UWMA_0342	clus20	agm_e
Gammaproteobacteria_bacterium_UWMA_0258	clus20	agm_e
Gammaproteobacteria_bacterium_UWMA_0282	clus20	agm_e
Gammaproteobacteria_bacterium_UWMA_0291	clus20	agm_e
Gammaproteobacteria_bacterium_UWMA_0343	clus20	agm_e
Gemmatimonadetes_bacterium_UWMA_0308	clus20	agm_e
Gemmatimonadetes_bacterium_UWMA_0334	clus20	agm_e
Marine_Group_III_euryarchaeote_UWMA_0340	clus20	agm_e
Marine_Group_II_euryarchaeote_UWMA_0275	clus20	agm_e
Marine_Group_II_euryarchaeote_UWMA_0279	clus20	agm_e
Marine_Group_II_euryarchaeote_UWMA_0283	clus20	agm_e
Marine_Group_II_euryarchaeote_UWMA_0352	clus20	agm_e
Microbacterium_sp_UWMA_0270	clus20	agm_e
Planctomycetes_bacterium_UWMA_0276	clus20	agm_e
Planctomycetes_bacterium_UWMA_0329	clus20	agm_e
Porticoccaceae_bacterium_UWMA_0313	clus20	agm_e
Rhodospirillales_bacterium_UWMA_0295	clus20	agm_e
Acidimicrobiia_bacterium_UWMA_0303	clus22	4hpro_LT_e	acald_e
Acidimicrobiia_bacterium_UWMA_0319	clus22	4hpro_LT_e	acald_e
Acidobacteria_bacterium_UWMA_0355	clus22	4hpro_LT_e	acald_e
Candidatus_Handelsmanbacteria_bacterium_UWMA_0286	clus22	acald_e	mal__L_e	fum_e	succ_e	4hpro_LT_e
Candidatus_Handelsmanbacteria_bacterium_UWMA_0300	clus22	citr__L_e	acald_e
Candidatus_Marinimicrobia_bacterium_UWMA_0285	clus22	acald_e	mal__L_e	fum_e	succ_e	4hpro_LT_e
Candidatus_Marinimicrobia_bacterium_UWMA_0306	clus22	acald_e	mal__L_e	fum_e	succ_e	4hpro_LT_e
Candidatus_Marinimicrobia_bacterium_UWMA_0309	clus22	acald_e	mal__L_e	fum_e	succ_e	4hpro_LT_e
Candidatus_Marinimicrobia_bacterium_UWMA_0347	clus22	orn__L_e	acald_e	mal__L_e	fum_e	succ_e
Candidatus_Nitrosopelagicus_sp_UWMA_0359	clus22	orn__L_e	acald_e	mal__L_e	fum_e	succ_e	4hpro_LT_e
Candidatus_Pacearchaeota_archaeon_UWMA_0287	clus22	mal__L_e	fum_e	succ_e	acald_e
Candidatus_Pelagibacter_sp_UWMA_0307	clus22	mal__L_e	succ_e	acald_e
Candidatus_Thioglobus_sp_UWMA_0259	clus22	acald_e
Candidatus_Thioglobus_sp_UWMA_0322	clus22	4hpro_LT_e	acald_e
Cycloclasticus_sp_UWMA_0316	clus22	4hpro_LT_e	mal__L_e	acald_e
Cycloclasticus_sp_UWMA_0335	clus22	4hpro_LT_e	citr__L_e	acald_e
Cytophagales_bacterium_UWMA_0338	clus22	4hpro_LT_e	mal__L_e	acald_e
Dehalococcoidia_bacterium_UWMA_0267	clus22	4hpro_LT_e	acald_e
Dehalococcoidia_bacterium_UWMA_0337	clus22	4hpro_LT_e
Dehalococcoidia_bacterium_UWMA_0354	clus22	4hpro_LT_e	mal__L_e	acald_e
Flavobacteriaceae_bacterium_UWMA_0314	clus22	4hpro_LT_e	mal__L_e	acald_e
Flavobacteriaceae_bacterium_UWMA_0351	clus22	4hpro_LT_e	acald_e
Flavobacteriales_bacterium_UWMA_0274	clus22	4hpro_LT_e	acald_e
Flavobacteriales_bacterium_UWMA_0277	clus22	4hpro_LT_e	acald_e
Flavobacteriales_bacterium_UWMA_0289	clus22	acald_e
Gammaproteobacteria_bacterium_UWMA_0261	clus22	acald_e
Gammaproteobacteria_bacterium_UWMA_0278	clus22	acald_e	mal__L_e	fum_e	succ_e	4hpro_LT_e
Gammaproteobacteria_bacterium_UWMA_0281	clus22	acald_e	mal__L_e	fum_e	succ_e	4hpro_LT_e
Gammaproteobacteria_bacterium_UWMA_0343	clus22	mal__L_e	fum_e	succ_e	acald_e
Gemmatimonadetes_bacterium_UWMA_0296	clus22	4hpro_LT_e	succ_e	acald_e
Gemmatimonadetes_bacterium_UWMA_0308	clus22	4hpro_LT_e	succ_e	acald_e
Gemmatimonadetes_bacterium_UWMA_0334	clus22	mal__L_e	fum_e	succ_e	acald_e
Gemmatimonadetes_bacterium_UWMA_0339	clus22	acald_e	mal__L_e	fum_e	citr__L_e	succ_e	4hpro_LT_e
Marine_Group_III_euryarchaeote_UWMA_0284	clus22	orn__L_e	acald_e	mal__L_e	fum_e	succ_e
Marine_Group_III_euryarchaeote_UWMA_0340	clus22	orn__L_e	acald_e	mal__L_e	fum_e	succ_e
Marine_Group_II_euryarchaeote_UWMA_0266	clus22	acald_e	mal__L_e	fum_e	succ_e	4hpro_LT_e
Marine_Group_II_euryarchaeote_UWMA_0275	clus22	acald_e	mal__L_e	fum_e	succ_e	4hpro_LT_e
Marine_Group_II_euryarchaeote_UWMA_0283	clus22	acald_e	mal__L_e	fum_e	succ_e	4hpro_LT_e
Marine_Group_II_euryarchaeote_UWMA_0323	clus22	orn__L_e	acald_e	mal__L_e	fum_e	succ_e	4hpro_LT_e
Marine_Group_II_euryarchaeote_UWMA_0344	clus22	orn__L_e	acald_e	mal__L_e	fum_e	succ_e	4hpro_LT_e
Marine_Group_II_euryarchaeote_UWMA_0350	clus22	mal__L_e	fum_e	succ_e	acald_e
Marine_Group_II_euryarchaeote_UWMA_0352	clus22	4hpro_LT_e	acald_e
Methylococcaceae_bacterium_UWMA_0325	clus22	4hpro_LT_e	acald_e
Methylococcaceae_bacterium_UWMA_0327	clus22	4hpro_LT_e	citr__L_e	acald_e
Methylococcaceae_bacterium_UWMA_0348	clus22	4hpro_LT_e	acald_e
Methyloprofundus_sp_UWMA_0312	clus22	4hpro_LT_e	acald_e
Nitrosopumilus_sp_UWMA_0263	clus22	4hpro_LT_e	acald_e
Nitrospinaceae_bacterium_UWMA_0262	clus22	acald_e
Nitrospinaceae_bacterium_UWMA_0271	clus22	4hpro_LT_e	acald_e
Nitrospinaceae_bacterium_UWMA_0356	clus22	4hpro_LT_e	fum_e	acald_e
Nitrospira_sp_UWMA_0268	clus22	acald_e
Thiotrichaceae_bacterium_UWMA_0311	clus22	acald_e	mal__L_e	fum_e	citr__L_e	succ_e	4hpro_LT_e
Verrucomicrobiales_bacterium_UWMA_0292	clus22	mal__L_e	fum_e	succ_e	acald_e
Verrucomicrobiales_bacterium_UWMA_0332	clus22	mal__L_e	fum_e	succ_e	acald_e
candidate_division_Zixibacteria_bacterium_UWMA_0288	clus22	acald_e
Candidatus_Marinimicrobia_bacterium_UWMA_0285	clus26	acald_e	mal__L_e	fum_e	succ_e	4hpro_LT_e
Candidatus_Nitrosopelagicus_sp_UWMA_0359	clus26	acald_e
Marine_Group_III_euryarchaeote_UWMA_0340	clus26	4hpro_LT_e	mal__L_e	succ_e	acald_e
Verrucomicrobiales_bacterium_UWMA_0332	clus28	acald_e	mal__L_e	fum_e	succ_e	4hpro_LT_e
		mal__L_e	fum_e	succ_e	acald_e
		acald_e	mal__L_e	fum_e	succ_e	4hpro_LT_e
		acald_e	mal__L_e	fum_e	succ_e	4hpro_LT_e
		4hpro_LT_e	orn__L_e	acald_e
		4hpro_LT_e	mal__L_e	acald_e
		acald_e	mal__L_e	fum_e	succ_e	4hpro_LT_e
		acald_e	mal__L_e	fum_e	succ_e	4hpro_LT_e

### Sheet: GMglc
Acidimicrobiia_bacterium_UWMA_0303	clus22
Acidimicrobiia_bacterium_UWMA_0319	clus22
Acidobacteria_bacterium_UWMA_0355	clus22
Candidatus_Handelsmanbacteria_bacterium_UWMA_0286	clus22
Candidatus_Marinimicrobia_bacterium_UWMA_0306	clus22
Candidatus_Marinimicrobia_bacterium_UWMA_0309	clus22
Candidatus_Marinimicrobia_bacterium_UWMA_0347	clus22
Candidatus_Pacearchaeota_archaeon_UWMA_0287	clus22
Candidatus_Pelagibacter_sp_UWMA_0307	clus22
Candidatus_Thioglobus_sp_UWMA_0322	clus22
Cytophagales_bacterium_UWMA_0338	clus22
Dehalococcoidia_bacterium_UWMA_0267	clus22
Dehalococcoidia_bacterium_UWMA_0337	clus22
Dehalococcoidia_bacterium_UWMA_0354	clus22
Flavobacteriaceae_bacterium_UWMA_0314	clus22
Flavobacteriaceae_bacterium_UWMA_0351	clus22
Flavobacteriales_bacterium_UWMA_0274	clus22
Flavobacteriales_bacterium_UWMA_0277	clus22
Flavobacteriales_bacterium_UWMA_0289	clus22
Gammaproteobacteria_bacterium_UWMA_0281	clus22
Gemmatimonadetes_bacterium_UWMA_0296	clus22
Gemmatimonadetes_bacterium_UWMA_0308	clus22
Gemmatimonadetes_bacterium_UWMA_0334	clus22
Marine_Group_III_euryarchaeote_UWMA_0340	clus22
Marine_Group_II_euryarchaeote_UWMA_0266	clus22
Marine_Group_II_euryarchaeote_UWMA_0275	clus22
Marine_Group_II_euryarchaeote_UWMA_0283	clus22
Marine_Group_II_euryarchaeote_UWMA_0323	clus22
Marine_Group_II_euryarchaeote_UWMA_0344	clus22
Marine_Group_II_euryarchaeote_UWMA_0350	clus22
Marine_Group_II_euryarchaeote_UWMA_0352	clus22
Nitrosopumilus_sp_UWMA_0263	clus22
Nitrospinaceae_bacterium_UWMA_0262	clus22
Nitrospinaceae_bacterium_UWMA_0356	clus22
Nitrospira_sp_UWMA_0268	clus22
Thiotrichaceae_bacterium_UWMA_0311	clus22
Verrucomicrobiales_bacterium_UWMA_0292	clus22
Candidatus_Marinimicrobia_bacterium_UWMA_0285	clus26
Candidatus_Nitrosopelagicus_sp_UWMA_0359	clus26
Marine_Group_III_euryarchaeote_UWMA_0340	clus26

### Sheet: JW1
Acidimicrobiia_bacterium_UWMA_0264	clus17
Acidimicrobiia_bacterium_UWMA_0319	clus17
Acidobacteria_bacterium_UWMA_0355	clus17
Alphaproteobacteria_bacterium_UWMA_0321	clus17
Bacteroidetes_bacterium_UWMA_0293	clus17
Bacteroidetes_bacterium_UWMA_0358	clus17
Candidatus_Handelsmanbacteria_bacterium_UWMA_0286	clus17
Candidatus_Handelsmanbacteria_bacterium_UWMA_0300	clus17
Candidatus_Lambdaproteobacteria_bacterium_UWMA_0298	clus17
Candidatus_Lambdaproteobacteria_bacterium_UWMA_0318	clus17
Candidatus_Marinimicrobia_bacterium_UWMA_0309	clus17
Candidatus_Thioglobus_sp_UWMA_0259	clus17
Candidatus_Thioglobus_sp_UWMA_0272	clus17
Candidatus_Thioglobus_sp_UWMA_0322	clus17
Cycloclasticus_sp_UWMA_0316	clus17
Cycloclasticus_sp_UWMA_0335	clus17
Cytophagales_bacterium_UWMA_0338	clus17
Flavobacteriaceae_bacterium_UWMA_0314	clus17
Flavobacteriaceae_bacterium_UWMA_0351	clus17
Flavobacteriales_bacterium_UWMA_0274	clus17
Flavobacteriales_bacterium_UWMA_0277	clus17
Flavobacteriales_bacterium_UWMA_0289	clus17
Fuerstia_sp_UWMA_0333	clus17
Gammaproteobacteria_bacterium_UWMA_0258	clus17
Gammaproteobacteria_bacterium_UWMA_0261	clus17
Gammaproteobacteria_bacterium_UWMA_0273	clus17
Gammaproteobacteria_bacterium_UWMA_0281	clus17
Gammaproteobacteria_bacterium_UWMA_0282	clus17
Gammaproteobacteria_bacterium_UWMA_0291	clus17
Gammaproteobacteria_bacterium_UWMA_0299	clus17
Gammaproteobacteria_bacterium_UWMA_0302	clus17
Gemmatimonadetes_bacterium_UWMA_0296	clus17
Gemmatimonadetes_bacterium_UWMA_0308	clus17
Gemmatimonadetes_bacterium_UWMA_0334	clus17
Gemmatimonadetes_bacterium_UWMA_0339	clus17
Henriciella_sp_UWMA_0297	clus17
Methylococcaceae_bacterium_UWMA_0325	clus17
Methylococcaceae_bacterium_UWMA_0327	clus17
Methylococcaceae_bacterium_UWMA_0348	clus17
Methyloprofundus_sp_UWMA_0312	clus17
Micavibrio_sp_UWMA_0310	clus17
Myxococcales_bacterium_UWMA_0315	clus17
Myxococcales_bacterium_UWMA_0324	clus17
Myxococcales_bacterium_UWMA_0330	clus17
Myxococcales_bacterium_UWMA_0336	clus17
Nitrospinaceae_bacterium_UWMA_0271	clus17
Nitrospinaceae_bacterium_UWMA_0356	clus17
Nitrospira_sp_UWMA_0268	clus17
Oceanospirillaceae_bacterium_UWMA_0280	clus17
Planctomycetaceae_bacterium_UWMA_0346	clus17
Planctomycetes_bacterium_UWMA_0265	clus17
Planctomycetes_bacterium_UWMA_0276	clus17
Planctomycetes_bacterium_UWMA_0294	clus17
Planctomycetes_bacterium_UWMA_0329	clus17
Planctomycetes_bacterium_UWMA_0345	clus17
Porticoccaceae_bacterium_UWMA_0313	clus17
Rhodospirillales_bacterium_UWMA_0295	clus17
Sneathiellales_bacterium_UWMA_0353	clus17
Sulfitobacter_sp_UWMA_0305	clus17
Thiotrichaceae_bacterium_UWMA_0311	clus17
Verrucomicrobiales_bacterium_UWMA_0292	clus17
Verrucomicrobiales_bacterium_UWMA_0320	clus17
Verrucomicrobiales_bacterium_UWMA_0332	clus17
candidate_division_UBP10_bacterium_UWMA_0304	clus17
candidate_division_Zixibacteria_bacterium_UWMA_0288	clus17
Acidimicrobiia_bacterium_UWMA_0264	clus20
Acidimicrobiia_bacterium_UWMA_0303	clus20
Candidatus_Thioglobus_sp_UWMA_0342	clus20
Gammaproteobacteria_bacterium_UWMA_0258	clus20
Gammaproteobacteria_bacterium_UWMA_0282	clus20
Gammaproteobacteria_bacterium_UWMA_0291	clus20
Gammaproteobacteria_bacterium_UWMA_0343	clus20
Gemmatimonadetes_bacterium_UWMA_0308	clus20
Gemmatimonadetes_bacterium_UWMA_0334	clus20
Marine_Group_III_euryarchaeote_UWMA_0340	clus20
Marine_Group_II_euryarchaeote_UWMA_0275	clus20
Marine_Group_II_euryarchaeote_UWMA_0279	clus20
Marine_Group_II_euryarchaeote_UWMA_0283	clus20
Marine_Group_II_euryarchaeote_UWMA_0352	clus20
Microbacterium_sp_UWMA_0270	clus20
Planctomycetes_bacterium_UWMA_0276	clus20
Planctomycetes_bacterium_UWMA_0329	clus20
Porticoccaceae_bacterium_UWMA_0313	clus20
Rhodospirillales_bacterium_UWMA_0295	clus20
Acidimicrobiia_bacterium_UWMA_0303	clus22
Acidimicrobiia_bacterium_UWMA_0319	clus22
Acidobacteria_bacterium_UWMA_0355	clus22
Candidatus_Handelsmanbacteria_bacterium_UWMA_0286	clus22
Candidatus_Handelsmanbacteria_bacterium_UWMA_0300	clus22
Candidatus_Marinimicrobia_bacterium_UWMA_0285	clus22
Candidatus_Marinimicrobia_bacterium_UWMA_0306	clus22
Candidatus_Marinimicrobia_bacterium_UWMA_0309	clus22
Candidatus_Marinimicrobia_bacterium_UWMA_0347	clus22
Candidatus_Nitrosopelagicus_sp_UWMA_0359	clus22
Candidatus_Pacearchaeota_archaeon_UWMA_0287	clus22
Candidatus_Pelagibacter_sp_UWMA_0307	clus22
Candidatus_Thioglobus_sp_UWMA_0259	clus22
Candidatus_Thioglobus_sp_UWMA_0322	clus22
Cycloclasticus_sp_UWMA_0316	clus22
Cycloclasticus_sp_UWMA_0335	clus22
Cytophagales_bacterium_UWMA_0338	clus22
Dehalococcoidia_bacterium_UWMA_0267	clus22
Dehalococcoidia_bacterium_UWMA_0337	clus22
Dehalococcoidia_bacterium_UWMA_0354	clus22
Flavobacteriaceae_bacterium_UWMA_0314	clus22
Flavobacteriaceae_bacterium_UWMA_0351	clus22
Flavobacteriales_bacterium_UWMA_0274	clus22
Flavobacteriales_bacterium_UWMA_0277	clus22
Flavobacteriales_bacterium_UWMA_0289	clus22
Gammaproteobacteria_bacterium_UWMA_0261	clus22
Gammaproteobacteria_bacterium_UWMA_0278	clus22
Gammaproteobacteria_bacterium_UWMA_0281	clus22
Gammaproteobacteria_bacterium_UWMA_0343	clus22
Gemmatimonadetes_bacterium_UWMA_0296	clus22
Gemmatimonadetes_bacterium_UWMA_0308	clus22
Gemmatimonadetes_bacterium_UWMA_0334	clus22
Gemmatimonadetes_bacterium_UWMA_0339	clus22
Marine_Group_III_euryarchaeote_UWMA_0284	clus22
Marine_Group_III_euryarchaeote_UWMA_0340	clus22
Marine_Group_II_euryarchaeote_UWMA_0266	clus22
Marine_Group_II_euryarchaeote_UWMA_0275	clus22
Marine_Group_II_euryarchaeote_UWMA_0283	clus22
Marine_Group_II_euryarchaeote_UWMA_0323	clus22
Marine_Group_II_euryarchaeote_UWMA_0344	clus22
Marine_Group_II_euryarchaeote_UWMA_0350	clus22
Marine_Group_II_euryarchaeote_UWMA_0352	clus22
Methylococcaceae_bacterium_UWMA_0325	clus22
Methylococcaceae_bacterium_UWMA_0327	clus22
Methylococcaceae_bacterium_UWMA_0348	clus22
Methyloprofundus_sp_UWMA_0312	clus22
Nitrosopumilus_sp_UWMA_0263	clus22
Nitrospinaceae_bacterium_UWMA_0262	clus22
Nitrospinaceae_bacterium_UWMA_0271	clus22
Nitrospinaceae_bacterium_UWMA_0356	clus22
Nitrospira_sp_UWMA_0268	clus22
Thiotrichaceae_bacterium_UWMA_0311	clus22
Verrucomicrobiales_bacterium_UWMA_0292	clus22
Verrucomicrobiales_bacterium_UWMA_0332	clus22
candidate_division_Zixibacteria_bacterium_UWMA_0288	clus22
Candidatus_Marinimicrobia_bacterium_UWMA_0285	clus26
Candidatus_Nitrosopelagicus_sp_UWMA_0359	clus26
Marine_Group_III_euryarchaeote_UWMA_0340	clus26
Verrucomicrobiales_bacterium_UWMA_0332	clus28

### Sheet: marine_broth_2216
Acidobacteria_bacterium_UWMA_0355	clus2
Alphaproteobacteria_bacterium_UWMA_0321	clus2
Candidatus_Handelsmanbacteria_bacterium_UWMA_0286	clus2
Candidatus_Handelsmanbacteria_bacterium_UWMA_0300	clus2
Candidatus_Marinimicrobia_bacterium_UWMA_0285	clus2
Candidatus_Marinimicrobia_bacterium_UWMA_0306	clus2
Candidatus_Marinimicrobia_bacterium_UWMA_0309	clus2
Candidatus_Marinimicrobia_bacterium_UWMA_0347	clus2
Candidatus_Thioglobus_sp_UWMA_0259	clus2
Candidatus_Thioglobus_sp_UWMA_0322	clus2
Cycloclasticus_sp_UWMA_0316	clus2
Cycloclasticus_sp_UWMA_0335	clus2
Flavobacteriaceae_bacterium_UWMA_0314	clus2
Flavobacteriaceae_bacterium_UWMA_0351	clus2
Flavobacteriales_bacterium_UWMA_0274	clus2
Fuerstia_sp_UWMA_0333	clus2
Gammaproteobacteria_bacterium_UWMA_0258	clus2
Gammaproteobacteria_bacterium_UWMA_0261	clus2
Gammaproteobacteria_bacterium_UWMA_0273	clus2
Gammaproteobacteria_bacterium_UWMA_0278	clus2
Gammaproteobacteria_bacterium_UWMA_0281	clus2
Gammaproteobacteria_bacterium_UWMA_0282	clus2
Gammaproteobacteria_bacterium_UWMA_0291	clus2
Gammaproteobacteria_bacterium_UWMA_0299	clus2
Gammaproteobacteria_bacterium_UWMA_0302	clus2
Gammaproteobacteria_bacterium_UWMA_0343	clus2
Gemmatimonadetes_bacterium_UWMA_0296	clus2
Gemmatimonadetes_bacterium_UWMA_0308	clus2
Gemmatimonadetes_bacterium_UWMA_0334	clus2
Gemmatimonadetes_bacterium_UWMA_0339	clus2
Henriciella_sp_UWMA_0297	clus2
Marine_Group_III_euryarchaeote_UWMA_0284	clus2
Marine_Group_III_euryarchaeote_UWMA_0340	clus2
Methylococcaceae_bacterium_UWMA_0325	clus2
Methylococcaceae_bacterium_UWMA_0327	clus2
Methylococcaceae_bacterium_UWMA_0348	clus2
Methyloprofundus_sp_UWMA_0312	clus2
Microbacterium_sp_UWMA_0270	clus2
Myxococcales_bacterium_UWMA_0330	clus2
Nitrospinaceae_bacterium_UWMA_0262	clus2
Nitrospinaceae_bacterium_UWMA_0271	clus2
Nitrospinaceae_bacterium_UWMA_0356	clus2
Nitrospira_sp_UWMA_0268	clus2
Oceanospirillaceae_bacterium_UWMA_0280	clus2
Planctomycetaceae_bacterium_UWMA_0346	clus2
Planctomycetes_bacterium_UWMA_0265	clus2
Planctomycetes_bacterium_UWMA_0276	clus2
Planctomycetes_bacterium_UWMA_0294	clus2
Planctomycetes_bacterium_UWMA_0329	clus2
Planctomycetes_bacterium_UWMA_0345	clus2
Porticoccaceae_bacterium_UWMA_0313	clus2
Rhodospirillales_bacterium_UWMA_0295	clus2
Sulfitobacter_sp_UWMA_0305	clus2
Verrucomicrobiales_bacterium_UWMA_0292	clus2
Verrucomicrobiales_bacterium_UWMA_0320	clus2
Verrucomicrobiales_bacterium_UWMA_0332	clus2
candidate_division_UBP10_bacterium_UWMA_0304	clus2
candidate_division_Zixibacteria_bacterium_UWMA_0288	clus2
Acidimicrobiia_bacterium_UWMA_0303	clus22
Acidimicrobiia_bacterium_UWMA_0319	clus22
Acidobacteria_bacterium_UWMA_0355	clus22
Candidatus_Handelsmanbacteria_bacterium_UWMA_0286	clus22
Candidatus_Handelsmanbacteria_bacterium_UWMA_0300	clus22
Candidatus_Marinimicrobia_bacterium_UWMA_0285	clus22
Candidatus_Marinimicrobia_bacterium_UWMA_0306	clus22
Candidatus_Marinimicrobia_bacterium_UWMA_0309	clus22
Candidatus_Marinimicrobia_bacterium_UWMA_0347	clus22
Candidatus_Pacearchaeota_archaeon_UWMA_0287	clus22
Candidatus_Pelagibacter_sp_UWMA_0307	clus22
Candidatus_Thioglobus_sp_UWMA_0259	clus22
Candidatus_Thioglobus_sp_UWMA_0322	clus22
Cycloclasticus_sp_UWMA_0316	clus22
Cycloclasticus_sp_UWMA_0335	clus22
Cytophagales_bacterium_UWMA_0338	clus22
Dehalococcoidia_bacterium_UWMA_0267	clus22
Dehalococcoidia_bacterium_UWMA_0337	clus22
Dehalococcoidia_bacterium_UWMA_0354	clus22
Flavobacteriaceae_bacterium_UWMA_0314	clus22
Flavobacteriaceae_bacterium_UWMA_0351	clus22
Flavobacteriales_bacterium_UWMA_0274	clus22
Flavobacteriales_bacterium_UWMA_0277	clus22
Flavobacteriales_bacterium_UWMA_0289	clus22
Gammaproteobacteria_bacterium_UWMA_0261	clus22
Gammaproteobacteria_bacterium_UWMA_0278	clus22
Gammaproteobacteria_bacterium_UWMA_0281	clus22
Gammaproteobacteria_bacterium_UWMA_0343	clus22
Gemmatimonadetes_bacterium_UWMA_0296	clus22
Gemmatimonadetes_bacterium_UWMA_0308	clus22
Gemmatimonadetes_bacterium_UWMA_0334	clus22
Gemmatimonadetes_bacterium_UWMA_0339	clus22
Marine_Group_III_euryarchaeote_UWMA_0284	clus22
Marine_Group_III_euryarchaeote_UWMA_0340	clus22
Marine_Group_II_euryarchaeote_UWMA_0266	clus22
Marine_Group_II_euryarchaeote_UWMA_0275	clus22
Marine_Group_II_euryarchaeote_UWMA_0283	clus22
Marine_Group_II_euryarchaeote_UWMA_0323	clus22
Marine_Group_II_euryarchaeote_UWMA_0344	clus22
Marine_Group_II_euryarchaeote_UWMA_0350	clus22
Marine_Group_II_euryarchaeote_UWMA_0352	clus22
Methylococcaceae_bacterium_UWMA_0325	clus22
Methylococcaceae_bacterium_UWMA_0327	clus22
Methylococcaceae_bacterium_UWMA_0348	clus22
Methyloprofundus_sp_UWMA_0312	clus22
Micavibrio_sp_UWMA_0310	clus22
Nitrosopumilus_sp_UWMA_0263	clus22
Nitrospinaceae_bacterium_UWMA_0262	clus22
Nitrospinaceae_bacterium_UWMA_0271	clus22
Nitrospinaceae_bacterium_UWMA_0356	clus22
Nitrospira_sp_UWMA_0268	clus22
Thiotrichaceae_bacterium_UWMA_0311	clus22
Verrucomicrobiales_bacterium_UWMA_0292	clus22
Verrucomicrobiales_bacterium_UWMA_0332	clus22
candidate_division_Zixibacteria_bacterium_UWMA_0288	clus22
Nitrospinaceae_bacterium_UWMA_0271	clus28	akg_e
Verrucomicrobiales_bacterium_UWMA_0332	clus28	akg_e
