## Supplementary File S10 for "Metagenome-based metabolic modelling predicts unique microbial interactions in deep-sea hydrothermal plume microbiomes"

### Sheet: Sheet1
allmedia	GMglc	JW1	marine broth 2216
Planctomycetes_bacterium_UWMA_0276		Planctomycetes_bacterium_UWMA_0276
Porticoccaceae_bacterium_UWMA_0313		Porticoccaceae_bacterium_UWMA_0313
Sulfitobacter_sp_UWMA_0305		Sulfitobacter_sp_UWMA_0305
Methylococcaceae_bacterium_UWMA_0325		Methylococcaceae_bacterium_UWMA_0325
Marine_Group_II_euryarchaeote_UWMA_0352		Marine_Group_II_euryarchaeote_UWMA_0352	Marine_Group_II_euryarchaeote_UWMA_0352
Marine_Group_III_euryarchaeote_UWMA_0284	Marine_Group_III_euryarchaeote_UWMA_0284	Marine_Group_III_euryarchaeote_UWMA_0284
		Dehalococcoidia_bacterium_UWMA_0267
			Nitrosopumilus_sp_UWMA_0263
			Bacteroidetes_bacterium_UWMA_0293
			Gammaproteobacteria_bacterium_UWMA_0299

### Sheet: allmedia
organism	in_the_presence	metabolite exchanged	MSI
Methylococcaceae_bacterium_UWMA_0325	Planctomycetes_bacterium_UWMA_0276	L-Citrulline	5.08156e-05
Oceanospirillaceae_bacterium_UWMA_0280	Planctomycetes_bacterium_UWMA_0276	L-Citrulline	5.08156e-05
Fuerstia_sp_UWMA_0333	Porticoccaceae_bacterium_UWMA_0313	Trans 4 Hydroxy L proline	9.33374e-05
Gammaproteobacteria_bacterium_UWMA_0260	Porticoccaceae_bacterium_UWMA_0313	Trans 4 Hydroxy L proline	9.33374e-05
Gammaproteobacteria_bacterium_UWMA_0273	Porticoccaceae_bacterium_UWMA_0313	Trans 4 Hydroxy L proline	9.33374e-05
Gammaproteobacteria_bacterium_UWMA_0291	Porticoccaceae_bacterium_UWMA_0313	Trans 4 Hydroxy L proline	9.33374e-05
Gammaproteobacteria_bacterium_UWMA_0302	Porticoccaceae_bacterium_UWMA_0313	Trans 4 Hydroxy L proline	9.33374e-05
Planctomycetaceae_bacterium_UWMA_0346	Porticoccaceae_bacterium_UWMA_0313	Trans 4 Hydroxy L proline	9.33374e-05
Planctomycetes_bacterium_UWMA_0265	Porticoccaceae_bacterium_UWMA_0313	Trans 4 Hydroxy L proline	9.33374e-05
Planctomycetes_bacterium_UWMA_0294	Porticoccaceae_bacterium_UWMA_0313	Trans 4 Hydroxy L proline	9.33374e-05
Sulfitobacter_sp_UWMA_0305	Porticoccaceae_bacterium_UWMA_0313	Trans 4 Hydroxy L proline	9.33374e-05
Verrucomicrobiales_bacterium_UWMA_0292	Porticoccaceae_bacterium_UWMA_0313	Trans 4 Hydroxy L proline	9.33374e-05
Verrucomicrobiales_bacterium_UWMA_0320	Porticoccaceae_bacterium_UWMA_0313	Trans 4 Hydroxy L proline	9.33374e-05
Candidatus_Marinimicrobia_bacterium_UWMA_0306	Sulfitobacter_sp_UWMA_0305	L Ornithine	8.48839e-05
Candidatus_Marinimicrobia_bacterium_UWMA_0309	Sulfitobacter_sp_UWMA_0305	L Ornithine	8.48839e-05
Gammaproteobacteria_bacterium_UWMA_0281	Sulfitobacter_sp_UWMA_0305	L Ornithine	8.48839e-05
Gammaproteobacteria_bacterium_UWMA_0343	Sulfitobacter_sp_UWMA_0305	L Ornithine	8.48839e-05
Gemmatimonadetes_bacterium_UWMA_0339	Sulfitobacter_sp_UWMA_0305	L Ornithine	8.48839e-05
Oceanospirillaceae_bacterium_UWMA_0280	Sulfitobacter_sp_UWMA_0305	L Ornithine	8.48839e-05
Acidimicrobiia_bacterium_UWMA_0264	Methylococcaceae_bacterium_UWMA_0325	Agmatine	0.00048161
Acidimicrobiia_bacterium_UWMA_0303	Methylococcaceae_bacterium_UWMA_0325	Agmatine	0.00048161
Candidatus_Thioglobus_sp_UWMA_0342	Methylococcaceae_bacterium_UWMA_0325	Agmatine	0.00048161
Gammaproteobacteria_bacterium_UWMA_0258	Methylococcaceae_bacterium_UWMA_0325	Agmatine	0.00048161
Gammaproteobacteria_bacterium_UWMA_0282	Methylococcaceae_bacterium_UWMA_0325	Agmatine	0.00048161
Gammaproteobacteria_bacterium_UWMA_0291	Methylococcaceae_bacterium_UWMA_0325	Agmatine	0.00048161
Gammaproteobacteria_bacterium_UWMA_0343	Methylococcaceae_bacterium_UWMA_0325	Agmatine	0.00048161
Gemmatimonadetes_bacterium_UWMA_0308	Methylococcaceae_bacterium_UWMA_0325	Agmatine	0.00048161
Gemmatimonadetes_bacterium_UWMA_0334	Methylococcaceae_bacterium_UWMA_0325	Agmatine	0.00048161
Marine_Group_III_euryarchaeote_UWMA_0340	Methylococcaceae_bacterium_UWMA_0325	Agmatine	0.00048161
Marine_Group_II_euryarchaeote_UWMA_0275	Methylococcaceae_bacterium_UWMA_0325	Agmatine	0.00048161
Marine_Group_II_euryarchaeote_UWMA_0279	Methylococcaceae_bacterium_UWMA_0325	Agmatine	0.00048161
Marine_Group_II_euryarchaeote_UWMA_0283	Methylococcaceae_bacterium_UWMA_0325	Agmatine	0.00048161
Marine_Group_II_euryarchaeote_UWMA_0352	Methylococcaceae_bacterium_UWMA_0325	Agmatine	0.00048161
Methylococcaceae_bacterium_UWMA_0327	Methylococcaceae_bacterium_UWMA_0325	Agmatine	0.00048161
Micavibrio_sp_UWMA_0310	Methylococcaceae_bacterium_UWMA_0325	Agmatine	0.00048161
Microbacterium_sp_UWMA_0270	Methylococcaceae_bacterium_UWMA_0325	Agmatine	0.00048161
Planctomycetes_bacterium_UWMA_0276	Methylococcaceae_bacterium_UWMA_0325	Agmatine	0.00048161
Planctomycetes_bacterium_UWMA_0329	Methylococcaceae_bacterium_UWMA_0325	Agmatine	0.00048161
Porticoccaceae_bacterium_UWMA_0313	Methylococcaceae_bacterium_UWMA_0325	Agmatine	0.00048161
Rhodospirillales_bacterium_UWMA_0295	Methylococcaceae_bacterium_UWMA_0325	Agmatine	0.00048161
Verrucomicrobiales_bacterium_UWMA_0332	Marine_Group_II_euryarchaeote_UWMA_0352	2-Oxoglutarate	0.00013499
Candidatus_Marinimicrobia_bacterium_UWMA_0285	Marine_Group_III_euryarchaeote_UWMA_0284	Dihydroxyacetone	5.89856e-05
Candidatus_Marinimicrobia_bacterium_UWMA_0285	Marine_Group_III_euryarchaeote_UWMA_0284	Dihydroxyacetone phosphate	5.89856e-05
Candidatus_Nitrosopelagicus_sp_UWMA_0359	Marine_Group_III_euryarchaeote_UWMA_0284	Dihydroxyacetone phosphate	5.89856e-05
Marine_Group_III_euryarchaeote_UWMA_0340	Marine_Group_III_euryarchaeote_UWMA_0284	Dihydroxyacetone phosphate	5.89856e-05
Can exchange these metabolites too but no MSI	Marine_Group_III_euryarchaeote_UWMA_0284	D Arabinose	0
Can exchange these metabolites too but no MSI	Marine_Group_III_euryarchaeote_UWMA_0284	D Ribose	0

### Sheet: GMglc
organism	in_the_presence	metabolite exchanged	MSI
Candidatus_Marinimicrobia_bacterium_UWMA_0285	Marine_Group_III_euryarchaeote_UWMA_0284	Dihydroxyacetone	4.88484e-05
Candidatus_Marinimicrobia_bacterium_UWMA_0285	Marine_Group_III_euryarchaeote_UWMA_0284	Dihydroxyacetone phosphate	4.88484e-05
Candidatus_Nitrosopelagicus_sp_UWMA_0359	Marine_Group_III_euryarchaeote_UWMA_0284	Dihydroxyacetone phosphate	4.88484e-05
Marine_Group_III_euryarchaeote_UWMA_0340	Marine_Group_III_euryarchaeote_UWMA_0284	Dihydroxyacetone phosphate	4.88484e-05
Can exchange these metabolites too but no MSI	Marine_Group_III_euryarchaeote_UWMA_0284	D Arabinose	0
Can exchange these metabolites too but no MSI	Marine_Group_III_euryarchaeote_UWMA_0284	D Ribose	0

### Sheet: JW1
organism	in_the_presence	metabolite exchanged	MSI
Methylococcaceae_bacterium_UWMA_0325	Planctomycetes_bacterium_UWMA_0276	L-Citrulline	5.05331e-05
Oceanospirillaceae_bacterium_UWMA_0280	Planctomycetes_bacterium_UWMA_0276	L-Citrulline	5.05331e-05
Fuerstia_sp_UWMA_0333	Porticoccaceae_bacterium_UWMA_0313	Trans 4 Hydroxy L proline	9.282e-05
Gammaproteobacteria_bacterium_UWMA_0260	Porticoccaceae_bacterium_UWMA_0313	Trans 4 Hydroxy L proline	9.282e-05
Gammaproteobacteria_bacterium_UWMA_0273	Porticoccaceae_bacterium_UWMA_0313	Trans 4 Hydroxy L proline	9.282e-05
Gammaproteobacteria_bacterium_UWMA_0291	Porticoccaceae_bacterium_UWMA_0313	Trans 4 Hydroxy L proline	9.282e-05
Gammaproteobacteria_bacterium_UWMA_0302	Porticoccaceae_bacterium_UWMA_0313	Trans 4 Hydroxy L proline	9.282e-05
Planctomycetaceae_bacterium_UWMA_0346	Porticoccaceae_bacterium_UWMA_0313	Trans 4 Hydroxy L proline	9.282e-05
Planctomycetes_bacterium_UWMA_0265	Porticoccaceae_bacterium_UWMA_0313	Trans 4 Hydroxy L proline	9.282e-05
Planctomycetes_bacterium_UWMA_0294	Porticoccaceae_bacterium_UWMA_0313	Trans 4 Hydroxy L proline	9.282e-05
Sulfitobacter_sp_UWMA_0305	Porticoccaceae_bacterium_UWMA_0313	Trans 4 Hydroxy L proline	9.282e-05
Verrucomicrobiales_bacterium_UWMA_0292	Porticoccaceae_bacterium_UWMA_0313	Trans 4 Hydroxy L proline	9.282e-05
Verrucomicrobiales_bacterium_UWMA_0320	Porticoccaceae_bacterium_UWMA_0313	Trans 4 Hydroxy L proline	9.282e-05
Candidatus_Marinimicrobia_bacterium_UWMA_0306	Sulfitobacter_sp_UWMA_0305	L Ornithine	8.44138e-05
Candidatus_Marinimicrobia_bacterium_UWMA_0309	Sulfitobacter_sp_UWMA_0305	L Ornithine	8.44138e-05
Gammaproteobacteria_bacterium_UWMA_0281	Sulfitobacter_sp_UWMA_0305	L Ornithine	8.44138e-05
Gammaproteobacteria_bacterium_UWMA_0343	Sulfitobacter_sp_UWMA_0305	L Ornithine	8.44138e-05
Gemmatimonadetes_bacterium_UWMA_0339	Sulfitobacter_sp_UWMA_0305	L Ornithine	8.44138e-05
Oceanospirillaceae_bacterium_UWMA_0280	Sulfitobacter_sp_UWMA_0305	L Ornithine	8.44138e-05
Acidimicrobiia_bacterium_UWMA_0264	Methylococcaceae_bacterium_UWMA_0325	Agmatine	0.000478951
Acidimicrobiia_bacterium_UWMA_0303	Methylococcaceae_bacterium_UWMA_0325	Agmatine	0.000478951
Candidatus_Thioglobus_sp_UWMA_0342	Methylococcaceae_bacterium_UWMA_0325	Agmatine	0.000478951
Gammaproteobacteria_bacterium_UWMA_0258	Methylococcaceae_bacterium_UWMA_0325	Agmatine	0.000478951
Gammaproteobacteria_bacterium_UWMA_0282	Methylococcaceae_bacterium_UWMA_0325	Agmatine	0.000478951
Gammaproteobacteria_bacterium_UWMA_0291	Methylococcaceae_bacterium_UWMA_0325	Agmatine	0.000478951
Gammaproteobacteria_bacterium_UWMA_0343	Methylococcaceae_bacterium_UWMA_0325	Agmatine	0.000478951
Gemmatimonadetes_bacterium_UWMA_0308	Methylococcaceae_bacterium_UWMA_0325	Agmatine	0.000478951
Gemmatimonadetes_bacterium_UWMA_0334	Methylococcaceae_bacterium_UWMA_0325	Agmatine	0.000478951
Marine_Group_III_euryarchaeote_UWMA_0340	Methylococcaceae_bacterium_UWMA_0325	Agmatine	0.000478951
Marine_Group_II_euryarchaeote_UWMA_0275	Methylococcaceae_bacterium_UWMA_0325	Agmatine	0.000478951
Marine_Group_II_euryarchaeote_UWMA_0279	Methylococcaceae_bacterium_UWMA_0325	Agmatine	0.000478951
Marine_Group_II_euryarchaeote_UWMA_0283	Methylococcaceae_bacterium_UWMA_0325	Agmatine	0.000478951
Marine_Group_II_euryarchaeote_UWMA_0352	Methylococcaceae_bacterium_UWMA_0325	Agmatine	0.000478951
Methylococcaceae_bacterium_UWMA_0327	Methylococcaceae_bacterium_UWMA_0325	Agmatine	0.000478951
Micavibrio_sp_UWMA_0310	Methylococcaceae_bacterium_UWMA_0325	Agmatine	0.000478951
Microbacterium_sp_UWMA_0270	Methylococcaceae_bacterium_UWMA_0325	Agmatine	0.000478951
Planctomycetes_bacterium_UWMA_0276	Methylococcaceae_bacterium_UWMA_0325	Agmatine	0.000478951
Planctomycetes_bacterium_UWMA_0329	Methylococcaceae_bacterium_UWMA_0325	Agmatine	0.000478951
Porticoccaceae_bacterium_UWMA_0313	Methylococcaceae_bacterium_UWMA_0325	Agmatine	0.000478951
Rhodospirillales_bacterium_UWMA_0295	Methylococcaceae_bacterium_UWMA_0325	Agmatine	0.000478951
Verrucomicrobiales_bacterium_UWMA_0332	Marine_Group_II_euryarchaeote_UWMA_0352	2-Oxoglutarate	0.000134244
Verrucomicrobiales_bacterium_UWMA_0332	Marine_Group_II_euryarchaeote_UWMA_0352	h_e	0.000134244
Candidatus_Marinimicrobia_bacterium_UWMA_0285	Marine_Group_III_euryarchaeote_UWMA_0284	Dihydroxyacetone	5.86589e-05
Candidatus_Nitrosopelagicus_sp_UWMA_0359	Marine_Group_III_euryarchaeote_UWMA_0284	Dihydroxyacetone phosphate	5.86589e-05
Marine_Group_III_euryarchaeote_UWMA_0340	Marine_Group_III_euryarchaeote_UWMA_0284	Dihydroxyacetone phosphate	5.86589e-05
Can exchange these metabolites too but no MSI	Marine_Group_III_euryarchaeote_UWMA_0284	D-arabinose	0
Can exchange these metabolites too but no MSI	Marine_Group_III_euryarchaeote_UWMA_0284	D-ribose	0
Acidimicrobiia_bacterium_UWMA_0264	Dehalococcoidia_bacterium_UWMA_0267	acetate	0.000899454
Acidimicrobiia_bacterium_UWMA_0319	Dehalococcoidia_bacterium_UWMA_0267	acetate	0.000899454
Acidobacteria_bacterium_UWMA_0355	Dehalococcoidia_bacterium_UWMA_0267	acetate	0.000899454
Acidobacteria_bacterium_UWMA_0355	Dehalococcoidia_bacterium_UWMA_0267	h_e	0.000899454
Alphaproteobacteria_bacterium_UWMA_0321	Dehalococcoidia_bacterium_UWMA_0267	acetate	0.000899454
Bacteroidetes_bacterium_UWMA_0293	Dehalococcoidia_bacterium_UWMA_0267	acetate	0.000899454
Bacteroidetes_bacterium_UWMA_0358	Dehalococcoidia_bacterium_UWMA_0267	acetate	0.000899454
Candidatus_Handelsmanbacteria_bacterium_UWMA_0286	Dehalococcoidia_bacterium_UWMA_0267	acetate	0.000899454
Candidatus_Handelsmanbacteria_bacterium_UWMA_0286	Dehalococcoidia_bacterium_UWMA_0267	h_e	0.000899454
Candidatus_Handelsmanbacteria_bacterium_UWMA_0300	Dehalococcoidia_bacterium_UWMA_0267	acetate	0.000899454
Candidatus_Lambdaproteobacteria_bacterium_UWMA_0298	Dehalococcoidia_bacterium_UWMA_0267	acetate	0.000899454
Candidatus_Lambdaproteobacteria_bacterium_UWMA_0318	Dehalococcoidia_bacterium_UWMA_0267	acetate	0.000899454
Candidatus_Marinimicrobia_bacterium_UWMA_0309	Dehalococcoidia_bacterium_UWMA_0267	acetate	0.000899454
Candidatus_Thioglobus_sp_UWMA_0259	Dehalococcoidia_bacterium_UWMA_0267	acetate	0.000899454
Candidatus_Thioglobus_sp_UWMA_0272	Dehalococcoidia_bacterium_UWMA_0267	acetate	0.000899454
Candidatus_Thioglobus_sp_UWMA_0272	Dehalococcoidia_bacterium_UWMA_0267	h_e	0.000899454
Candidatus_Thioglobus_sp_UWMA_0322	Dehalococcoidia_bacterium_UWMA_0267	acetate	0.000899454
Cycloclasticus_sp_UWMA_0316	Dehalococcoidia_bacterium_UWMA_0267	acetate	0.000899454
Cycloclasticus_sp_UWMA_0335	Dehalococcoidia_bacterium_UWMA_0267	acetate	0.000899454
Cytophagales_bacterium_UWMA_0338	Dehalococcoidia_bacterium_UWMA_0267	acetate	0.000899454
Flavobacteriaceae_bacterium_UWMA_0314	Dehalococcoidia_bacterium_UWMA_0267	acetate	0.000899454
Flavobacteriaceae_bacterium_UWMA_0351	Dehalococcoidia_bacterium_UWMA_0267	acetate	0.000899454
Flavobacteriales_bacterium_UWMA_0274	Dehalococcoidia_bacterium_UWMA_0267	acetate	0.000899454
Flavobacteriales_bacterium_UWMA_0277	Dehalococcoidia_bacterium_UWMA_0267	acetate	0.000899454
Flavobacteriales_bacterium_UWMA_0289	Dehalococcoidia_bacterium_UWMA_0267	acetate	0.000899454
Flavobacteriales_bacterium_UWMA_0289	Dehalococcoidia_bacterium_UWMA_0267	h_e	0.000899454
Fuerstia_sp_UWMA_0333	Dehalococcoidia_bacterium_UWMA_0267	acetate	0.000899454
Fuerstia_sp_UWMA_0333	Dehalococcoidia_bacterium_UWMA_0267	h_e	0.000899454
Gammaproteobacteria_bacterium_UWMA_0258	Dehalococcoidia_bacterium_UWMA_0267	acetate	0.000899454
Gammaproteobacteria_bacterium_UWMA_0258	Dehalococcoidia_bacterium_UWMA_0267	h_e	0.000899454
Gammaproteobacteria_bacterium_UWMA_0261	Dehalococcoidia_bacterium_UWMA_0267	acetate	0.000899454
Gammaproteobacteria_bacterium_UWMA_0273	Dehalococcoidia_bacterium_UWMA_0267	acetate	0.000899454
Gammaproteobacteria_bacterium_UWMA_0273	Dehalococcoidia_bacterium_UWMA_0267	h_e	0.000899454
Gammaproteobacteria_bacterium_UWMA_0281	Dehalococcoidia_bacterium_UWMA_0267	acetate	0.000899454
Gammaproteobacteria_bacterium_UWMA_0281	Dehalococcoidia_bacterium_UWMA_0267	h_e	0.000899454
Gammaproteobacteria_bacterium_UWMA_0282	Dehalococcoidia_bacterium_UWMA_0267	acetate	0.000899454
Gammaproteobacteria_bacterium_UWMA_0282	Dehalococcoidia_bacterium_UWMA_0267	h_e	0.000899454
Gammaproteobacteria_bacterium_UWMA_0291	Dehalococcoidia_bacterium_UWMA_0267	acetate	0.000899454
Gammaproteobacteria_bacterium_UWMA_0291	Dehalococcoidia_bacterium_UWMA_0267	h_e	0.000899454
Gammaproteobacteria_bacterium_UWMA_0299	Dehalococcoidia_bacterium_UWMA_0267	acetate	0.000899454
Gammaproteobacteria_bacterium_UWMA_0299	Dehalococcoidia_bacterium_UWMA_0267	h_e	0.000899454
Gammaproteobacteria_bacterium_UWMA_0302	Dehalococcoidia_bacterium_UWMA_0267	acetate	0.000899454
Gammaproteobacteria_bacterium_UWMA_0302	Dehalococcoidia_bacterium_UWMA_0267	h_e	0.000899454
Gemmatimonadetes_bacterium_UWMA_0296	Dehalococcoidia_bacterium_UWMA_0267	acetate	0.000899454
Gemmatimonadetes_bacterium_UWMA_0308	Dehalococcoidia_bacterium_UWMA_0267	acetate	0.000899454
Gemmatimonadetes_bacterium_UWMA_0334	Dehalococcoidia_bacterium_UWMA_0267	acetate	0.000899454
Gemmatimonadetes_bacterium_UWMA_0339	Dehalococcoidia_bacterium_UWMA_0267	acetate	0.000899454
Henriciella_sp_UWMA_0297	Dehalococcoidia_bacterium_UWMA_0267	acetate	0.000899454
Methylococcaceae_bacterium_UWMA_0325	Dehalococcoidia_bacterium_UWMA_0267	acetate	0.000899454
Methylococcaceae_bacterium_UWMA_0327	Dehalococcoidia_bacterium_UWMA_0267	acetate	0.000899454
Methylococcaceae_bacterium_UWMA_0348	Dehalococcoidia_bacterium_UWMA_0267	acetate	0.000899454
Methyloprofundus_sp_UWMA_0312	Dehalococcoidia_bacterium_UWMA_0267	acetate	0.000899454
Micavibrio_sp_UWMA_0310	Dehalococcoidia_bacterium_UWMA_0267	acetate	0.000899454
Myxococcales_bacterium_UWMA_0315	Dehalococcoidia_bacterium_UWMA_0267	acetate	0.000899454
Myxococcales_bacterium_UWMA_0315	Dehalococcoidia_bacterium_UWMA_0267	h_e	0.000899454
Myxococcales_bacterium_UWMA_0324	Dehalococcoidia_bacterium_UWMA_0267	acetate	0.000899454
Myxococcales_bacterium_UWMA_0324	Dehalococcoidia_bacterium_UWMA_0267	h_e	0.000899454
Myxococcales_bacterium_UWMA_0330	Dehalococcoidia_bacterium_UWMA_0267	acetate	0.000899454
Myxococcales_bacterium_UWMA_0330	Dehalococcoidia_bacterium_UWMA_0267	h_e	0.000899454
Myxococcales_bacterium_UWMA_0336	Dehalococcoidia_bacterium_UWMA_0267	acetate	0.000899454
Nitrospinaceae_bacterium_UWMA_0271	Dehalococcoidia_bacterium_UWMA_0267	acetate	0.000899454
Nitrospinaceae_bacterium_UWMA_0356	Dehalococcoidia_bacterium_UWMA_0267	acetate	0.000899454
Nitrospira_sp_UWMA_0268	Dehalococcoidia_bacterium_UWMA_0267	acetate	0.000899454
Oceanospirillaceae_bacterium_UWMA_0280	Dehalococcoidia_bacterium_UWMA_0267	acetate	0.000899454
Planctomycetaceae_bacterium_UWMA_0346	Dehalococcoidia_bacterium_UWMA_0267	acetate	0.000899454
Planctomycetes_bacterium_UWMA_0265	Dehalococcoidia_bacterium_UWMA_0267	acetate	0.000899454
Planctomycetes_bacterium_UWMA_0276	Dehalococcoidia_bacterium_UWMA_0267	acetate	0.000899454
Planctomycetes_bacterium_UWMA_0294	Dehalococcoidia_bacterium_UWMA_0267	acetate	0.000899454
Planctomycetes_bacterium_UWMA_0329	Dehalococcoidia_bacterium_UWMA_0267	acetate	0.000899454
Planctomycetes_bacterium_UWMA_0345	Dehalococcoidia_bacterium_UWMA_0267	acetate	0.000899454
Porticoccaceae_bacterium_UWMA_0313	Dehalococcoidia_bacterium_UWMA_0267	acetate	0.000899454
Rhodospirillales_bacterium_UWMA_0295	Dehalococcoidia_bacterium_UWMA_0267	acetate	0.000899454
Rhodospirillales_bacterium_UWMA_0295	Dehalococcoidia_bacterium_UWMA_0267	h_e	0.000899454
Sneathiellales_bacterium_UWMA_0353	Dehalococcoidia_bacterium_UWMA_0267	acetate	0.000899454
Sneathiellales_bacterium_UWMA_0353	Dehalococcoidia_bacterium_UWMA_0267	h_e	0.000899454
Sulfitobacter_sp_UWMA_0305	Dehalococcoidia_bacterium_UWMA_0267	acetate	0.000899454
Thiotrichaceae_bacterium_UWMA_0311	Dehalococcoidia_bacterium_UWMA_0267	acetate	0.000899454
Verrucomicrobiales_bacterium_UWMA_0292	Dehalococcoidia_bacterium_UWMA_0267	acetate	0.000899454
Verrucomicrobiales_bacterium_UWMA_0320	Dehalococcoidia_bacterium_UWMA_0267	acetate	0.000899454
Verrucomicrobiales_bacterium_UWMA_0332	Dehalococcoidia_bacterium_UWMA_0267	acetate	0.000899454
candidate_division_UBP10_bacterium_UWMA_0304	Dehalococcoidia_bacterium_UWMA_0267	acetate	0.000899454
candidate_division_Zixibacteria_bacterium_UWMA_0288	Dehalococcoidia_bacterium_UWMA_0267	acetate	0.000899454

### Sheet: marine_broth_2216
organism	in_the_presence	metabolite exchanged	MSI
Acidobacteria_bacterium_UWMA_0355	Nitrosopumilus_sp_UWMA_0263	Fumarate	0.000742578
Acidobacteria_bacterium_UWMA_0355	Nitrosopumilus_sp_UWMA_0263	L-Malate	0.000742578
Acidobacteria_bacterium_UWMA_0355	Nitrosopumilus_sp_UWMA_0263	h_e	0.000742578
Alphaproteobacteria_bacterium_UWMA_0321	Nitrosopumilus_sp_UWMA_0263	Fumarate	0.000742578
Alphaproteobacteria_bacterium_UWMA_0321	Nitrosopumilus_sp_UWMA_0263	L-Malate	0.000742578
candidate_division_UBP10_bacterium_UWMA_0304	Nitrosopumilus_sp_UWMA_0263	Fumarate	0.000742578
candidate_division_UBP10_bacterium_UWMA_0304	Nitrosopumilus_sp_UWMA_0263	L-Malate	0.000742578
candidate_division_Zixibacteria_bacterium_UWMA_0288	Nitrosopumilus_sp_UWMA_0263	Fumarate	0.000742578
candidate_division_Zixibacteria_bacterium_UWMA_0288	Nitrosopumilus_sp_UWMA_0263	L-Malate	0.000742578
Candidatus_Handelsmanbacteria_bacterium_UWMA_0286	Nitrosopumilus_sp_UWMA_0263	Fumarate	0.000742578
Candidatus_Handelsmanbacteria_bacterium_UWMA_0286	Nitrosopumilus_sp_UWMA_0263	L-Malate	0.000742578
Candidatus_Handelsmanbacteria_bacterium_UWMA_0300	Nitrosopumilus_sp_UWMA_0263	Fumarate	0.000742578
Candidatus_Handelsmanbacteria_bacterium_UWMA_0300	Nitrosopumilus_sp_UWMA_0263	L-Malate	0.000742578
Candidatus_Marinimicrobia_bacterium_UWMA_0285	Nitrosopumilus_sp_UWMA_0263	Fumarate	0.000742578
Candidatus_Marinimicrobia_bacterium_UWMA_0285	Nitrosopumilus_sp_UWMA_0263	L-Malate	0.000742578
Candidatus_Marinimicrobia_bacterium_UWMA_0306	Nitrosopumilus_sp_UWMA_0263	Fumarate	0.000742578
Candidatus_Marinimicrobia_bacterium_UWMA_0306	Nitrosopumilus_sp_UWMA_0263	L-Malate	0.000742578
Candidatus_Marinimicrobia_bacterium_UWMA_0306	Nitrosopumilus_sp_UWMA_0263	h_e	0.000742578
Candidatus_Marinimicrobia_bacterium_UWMA_0309	Nitrosopumilus_sp_UWMA_0263	Fumarate	0.000742578
Candidatus_Marinimicrobia_bacterium_UWMA_0309	Nitrosopumilus_sp_UWMA_0263	L-Malate	0.000742578
Candidatus_Marinimicrobia_bacterium_UWMA_0347	Nitrosopumilus_sp_UWMA_0263	Fumarate	0.000742578
Candidatus_Marinimicrobia_bacterium_UWMA_0347	Nitrosopumilus_sp_UWMA_0263	L-Malate	0.000742578
Candidatus_Thioglobus_sp_UWMA_0259	Nitrosopumilus_sp_UWMA_0263	L-Malate	0.000742578
Candidatus_Thioglobus_sp_UWMA_0259	Nitrosopumilus_sp_UWMA_0263	h_e	0.000742578
Candidatus_Thioglobus_sp_UWMA_0322	Nitrosopumilus_sp_UWMA_0263	L-Malate	0.000742578
Candidatus_Thioglobus_sp_UWMA_0322	Nitrosopumilus_sp_UWMA_0263	h_e	0.000742578
Cycloclasticus_sp_UWMA_0316	Nitrosopumilus_sp_UWMA_0263	L-Malate	0.000742578
Cycloclasticus_sp_UWMA_0316	Nitrosopumilus_sp_UWMA_0263	h_e	0.000742578
Cycloclasticus_sp_UWMA_0335	Nitrosopumilus_sp_UWMA_0263	L-Malate	0.000742578
Cycloclasticus_sp_UWMA_0335	Nitrosopumilus_sp_UWMA_0263	h_e	0.000742578
Flavobacteriaceae_bacterium_UWMA_0314	Nitrosopumilus_sp_UWMA_0263	Succinate	0.000742578
Flavobacteriaceae_bacterium_UWMA_0314	Nitrosopumilus_sp_UWMA_0263	L-Malate	0.000742578
Flavobacteriaceae_bacterium_UWMA_0314	Nitrosopumilus_sp_UWMA_0263	Fumarate	0.000742578
Flavobacteriaceae_bacterium_UWMA_0351	Nitrosopumilus_sp_UWMA_0263	Fumarate	0.000742578
Flavobacteriaceae_bacterium_UWMA_0351	Nitrosopumilus_sp_UWMA_0263	L-Malate	0.000742578
Flavobacteriaceae_bacterium_UWMA_0351	Nitrosopumilus_sp_UWMA_0263	Succinate	0.000742578
Flavobacteriales_bacterium_UWMA_0274	Nitrosopumilus_sp_UWMA_0263	Fumarate	0.000742578
Flavobacteriales_bacterium_UWMA_0274	Nitrosopumilus_sp_UWMA_0263	L-Malate	0.000742578
Flavobacteriales_bacterium_UWMA_0274	Nitrosopumilus_sp_UWMA_0263	h_e	0.000742578
Fuerstia_sp_UWMA_0333	Nitrosopumilus_sp_UWMA_0263	Fumarate	0.000742578
Fuerstia_sp_UWMA_0333	Nitrosopumilus_sp_UWMA_0263	L-Malate	0.000742578
Gammaproteobacteria_bacterium_UWMA_0258	Nitrosopumilus_sp_UWMA_0263	Fumarate	0.000742578
Gammaproteobacteria_bacterium_UWMA_0258	Nitrosopumilus_sp_UWMA_0263	L-Malate	0.000742578
Gammaproteobacteria_bacterium_UWMA_0261	Nitrosopumilus_sp_UWMA_0263	Fumarate	0.000742578
Gammaproteobacteria_bacterium_UWMA_0261	Nitrosopumilus_sp_UWMA_0263	L-Malate	0.000742578
Gammaproteobacteria_bacterium_UWMA_0273	Nitrosopumilus_sp_UWMA_0263	L-Malate	0.000742578
Gammaproteobacteria_bacterium_UWMA_0273	Nitrosopumilus_sp_UWMA_0263	h_e	0.000742578
Gammaproteobacteria_bacterium_UWMA_0278	Nitrosopumilus_sp_UWMA_0263	Fumarate	0.000742578
Gammaproteobacteria_bacterium_UWMA_0278	Nitrosopumilus_sp_UWMA_0263	L-Malate	0.000742578
Gammaproteobacteria_bacterium_UWMA_0278	Nitrosopumilus_sp_UWMA_0263	h_e	0.000742578
Gammaproteobacteria_bacterium_UWMA_0281	Nitrosopumilus_sp_UWMA_0263	Fumarate	0.000742578
Gammaproteobacteria_bacterium_UWMA_0281	Nitrosopumilus_sp_UWMA_0263	L-Malate	0.000742578
Gammaproteobacteria_bacterium_UWMA_0282	Nitrosopumilus_sp_UWMA_0263	Fumarate	0.000742578
Gammaproteobacteria_bacterium_UWMA_0282	Nitrosopumilus_sp_UWMA_0263	L-Malate	0.000742578
Gammaproteobacteria_bacterium_UWMA_0291	Nitrosopumilus_sp_UWMA_0263	Fumarate	0.000742578
Gammaproteobacteria_bacterium_UWMA_0291	Nitrosopumilus_sp_UWMA_0263	L-Malate	0.000742578
Gammaproteobacteria_bacterium_UWMA_0299	Nitrosopumilus_sp_UWMA_0263	Fumarate	0.000742578
Gammaproteobacteria_bacterium_UWMA_0299	Nitrosopumilus_sp_UWMA_0263	L-Malate	0.000742578
Gammaproteobacteria_bacterium_UWMA_0302	Nitrosopumilus_sp_UWMA_0263	Fumarate	0.000742578
Gammaproteobacteria_bacterium_UWMA_0302	Nitrosopumilus_sp_UWMA_0263	L-Malate	0.000742578
Gammaproteobacteria_bacterium_UWMA_0343	Nitrosopumilus_sp_UWMA_0263	Fumarate	0.000742578
Gammaproteobacteria_bacterium_UWMA_0343	Nitrosopumilus_sp_UWMA_0263	L-Malate	0.000742578
Gemmatimonadetes_bacterium_UWMA_0296	Nitrosopumilus_sp_UWMA_0263	Fumarate	0.000742578
Gemmatimonadetes_bacterium_UWMA_0296	Nitrosopumilus_sp_UWMA_0263	L-Malate	0.000742578
Gemmatimonadetes_bacterium_UWMA_0308	Nitrosopumilus_sp_UWMA_0263	Fumarate	0.000742578
Gemmatimonadetes_bacterium_UWMA_0308	Nitrosopumilus_sp_UWMA_0263	L-Malate	0.000742578
Gemmatimonadetes_bacterium_UWMA_0308	Nitrosopumilus_sp_UWMA_0263	h_e	0.000742578
Gemmatimonadetes_bacterium_UWMA_0334	Nitrosopumilus_sp_UWMA_0263	Fumarate	0.000742578
Gemmatimonadetes_bacterium_UWMA_0334	Nitrosopumilus_sp_UWMA_0263	L-Malate	0.000742578
Gemmatimonadetes_bacterium_UWMA_0339	Nitrosopumilus_sp_UWMA_0263	Succinate	0.000742578
Gemmatimonadetes_bacterium_UWMA_0339	Nitrosopumilus_sp_UWMA_0263	L-Malate	0.000742578
Gemmatimonadetes_bacterium_UWMA_0339	Nitrosopumilus_sp_UWMA_0263	Fumarate	0.000742578
Henriciella_sp_UWMA_0297	Nitrosopumilus_sp_UWMA_0263	Fumarate	0.000742578
Henriciella_sp_UWMA_0297	Nitrosopumilus_sp_UWMA_0263	L-Malate	0.000742578
Marine_Group_III_euryarchaeote_UWMA_0284	Nitrosopumilus_sp_UWMA_0263	Fumarate	0.000742578
Marine_Group_III_euryarchaeote_UWMA_0284	Nitrosopumilus_sp_UWMA_0263	L-Malate	0.000742578
Marine_Group_III_euryarchaeote_UWMA_0340	Nitrosopumilus_sp_UWMA_0263	Fumarate	0.000742578
Marine_Group_III_euryarchaeote_UWMA_0340	Nitrosopumilus_sp_UWMA_0263	L-Malate	0.000742578
Methylococcaceae_bacterium_UWMA_0325	Nitrosopumilus_sp_UWMA_0263	Fumarate	0.000742578
Methylococcaceae_bacterium_UWMA_0325	Nitrosopumilus_sp_UWMA_0263	L-Malate	0.000742578
Methylococcaceae_bacterium_UWMA_0325	Nitrosopumilus_sp_UWMA_0263	h_e	0.000742578
Methylococcaceae_bacterium_UWMA_0327	Nitrosopumilus_sp_UWMA_0263	Fumarate	0.000742578
Methylococcaceae_bacterium_UWMA_0327	Nitrosopumilus_sp_UWMA_0263	L-Malate	0.000742578
Methylococcaceae_bacterium_UWMA_0348	Nitrosopumilus_sp_UWMA_0263	Fumarate	0.000742578
Methylococcaceae_bacterium_UWMA_0348	Nitrosopumilus_sp_UWMA_0263	L-Malate	0.000742578
Methylococcaceae_bacterium_UWMA_0348	Nitrosopumilus_sp_UWMA_0263	h_e	0.000742578
Methyloprofundus_sp_UWMA_0312	Nitrosopumilus_sp_UWMA_0263	Fumarate	0.000742578
Methyloprofundus_sp_UWMA_0312	Nitrosopumilus_sp_UWMA_0263	L-Malate	0.000742578
Methyloprofundus_sp_UWMA_0312	Nitrosopumilus_sp_UWMA_0263	h_e	0.000742578
Microbacterium_sp_UWMA_0270	Nitrosopumilus_sp_UWMA_0263	L-Malate	0.000742578
Microbacterium_sp_UWMA_0270	Nitrosopumilus_sp_UWMA_0263	h_e	0.000742578
Myxococcales_bacterium_UWMA_0330	Nitrosopumilus_sp_UWMA_0263	Fumarate	0.000742578
Myxococcales_bacterium_UWMA_0330	Nitrosopumilus_sp_UWMA_0263	L-Malate	0.000742578
Myxococcales_bacterium_UWMA_0330	Nitrosopumilus_sp_UWMA_0263	h_e	0.000742578
Nitrospinaceae_bacterium_UWMA_0262	Nitrosopumilus_sp_UWMA_0263	Fumarate	0.000742578
Nitrospinaceae_bacterium_UWMA_0262	Nitrosopumilus_sp_UWMA_0263	L-Malate	0.000742578
Nitrospinaceae_bacterium_UWMA_0271	Nitrosopumilus_sp_UWMA_0263	Fumarate	0.000742578
Nitrospinaceae_bacterium_UWMA_0271	Nitrosopumilus_sp_UWMA_0263	L-Malate	0.000742578
Nitrospinaceae_bacterium_UWMA_0271	Nitrosopumilus_sp_UWMA_0263	h_e	0.000742578
Nitrospinaceae_bacterium_UWMA_0356	Nitrosopumilus_sp_UWMA_0263	Fumarate	0.000742578
Nitrospinaceae_bacterium_UWMA_0356	Nitrosopumilus_sp_UWMA_0263	L-Malate	0.000742578
Nitrospira_sp_UWMA_0268	Nitrosopumilus_sp_UWMA_0263	Fumarate	0.000742578
Nitrospira_sp_UWMA_0268	Nitrosopumilus_sp_UWMA_0263	L-Malate	0.000742578
Oceanospirillaceae_bacterium_UWMA_0280	Nitrosopumilus_sp_UWMA_0263	L-Malate	0.000742578
Oceanospirillaceae_bacterium_UWMA_0280	Nitrosopumilus_sp_UWMA_0263	h_e	0.000742578
Planctomycetaceae_bacterium_UWMA_0346	Nitrosopumilus_sp_UWMA_0263	Fumarate	0.000742578
Planctomycetaceae_bacterium_UWMA_0346	Nitrosopumilus_sp_UWMA_0263	L-Malate	0.000742578
Planctomycetaceae_bacterium_UWMA_0346	Nitrosopumilus_sp_UWMA_0263	h_e	0.000742578
Planctomycetes_bacterium_UWMA_0265	Nitrosopumilus_sp_UWMA_0263	Fumarate	0.000742578
Planctomycetes_bacterium_UWMA_0265	Nitrosopumilus_sp_UWMA_0263	L-Malate	0.000742578
Planctomycetes_bacterium_UWMA_0276	Nitrosopumilus_sp_UWMA_0263	Fumarate	0.000742578
Planctomycetes_bacterium_UWMA_0276	Nitrosopumilus_sp_UWMA_0263	L-Malate	0.000742578
Planctomycetes_bacterium_UWMA_0276	Nitrosopumilus_sp_UWMA_0263	Succinate	0.000742578
Planctomycetes_bacterium_UWMA_0294	Nitrosopumilus_sp_UWMA_0263	Fumarate	0.000742578
Planctomycetes_bacterium_UWMA_0294	Nitrosopumilus_sp_UWMA_0263	L-Malate	0.000742578
Planctomycetes_bacterium_UWMA_0329	Nitrosopumilus_sp_UWMA_0263	Fumarate	0.000742578
Planctomycetes_bacterium_UWMA_0329	Nitrosopumilus_sp_UWMA_0263	L-Malate	0.000742578
Planctomycetes_bacterium_UWMA_0345	Nitrosopumilus_sp_UWMA_0263	Fumarate	0.000742578
Planctomycetes_bacterium_UWMA_0345	Nitrosopumilus_sp_UWMA_0263	L-Malate	0.000742578
Porticoccaceae_bacterium_UWMA_0313	Nitrosopumilus_sp_UWMA_0263	Fumarate	0.000742578
Porticoccaceae_bacterium_UWMA_0313	Nitrosopumilus_sp_UWMA_0263	L-Malate	0.000742578
Rhodospirillales_bacterium_UWMA_0295	Nitrosopumilus_sp_UWMA_0263	L-Malate	0.000742578
Rhodospirillales_bacterium_UWMA_0295	Nitrosopumilus_sp_UWMA_0263	h_e	0.000742578
Sulfitobacter_sp_UWMA_0305	Nitrosopumilus_sp_UWMA_0263	L-Malate	0.000742578
Sulfitobacter_sp_UWMA_0305	Nitrosopumilus_sp_UWMA_0263	h_e	0.000742578
Verrucomicrobiales_bacterium_UWMA_0292	Nitrosopumilus_sp_UWMA_0263	L-Malate	0.000742578
Verrucomicrobiales_bacterium_UWMA_0292	Nitrosopumilus_sp_UWMA_0263	h_e	0.000742578
Verrucomicrobiales_bacterium_UWMA_0320	Nitrosopumilus_sp_UWMA_0263	Fumarate	0.000742578
Verrucomicrobiales_bacterium_UWMA_0320	Nitrosopumilus_sp_UWMA_0263	L-Malate	0.000742578
Verrucomicrobiales_bacterium_UWMA_0320	Nitrosopumilus_sp_UWMA_0263	h_e	0.000742578
Verrucomicrobiales_bacterium_UWMA_0332	Nitrosopumilus_sp_UWMA_0263	Fumarate	0.000742578
Verrucomicrobiales_bacterium_UWMA_0332	Nitrosopumilus_sp_UWMA_0263	L-Malate	0.000742578
Verrucomicrobiales_bacterium_UWMA_0332	Nitrosopumilus_sp_UWMA_0263	h_e	0.000742578
Nitrospinaceae_bacterium_UWMA_0271	Marine_Group_II_euryarchaeote_UWMA_0352	2-Oxoglutarate	3.2752e-05
Verrucomicrobiales_bacterium_UWMA_0332	Marine_Group_II_euryarchaeote_UWMA_0352	2-Oxoglutarate	3.2752e-05
Micavibrio_sp_UWMA_0310	Gammaproteobacteria_bacterium_UWMA_0299	D-aspartate	0.000123366
Oceanospirillaceae_bacterium_UWMA_0280	Gammaproteobacteria_bacterium_UWMA_0299	D-aspartate	0.000123366
Acidobacteria_bacterium_UWMA_0355	Bacteroidetes_bacterium_UWMA_0293	Succinate	0.00106168
Acidobacteria_bacterium_UWMA_0355	Bacteroidetes_bacterium_UWMA_0293	L-Malate	0.00106168
Acidobacteria_bacterium_UWMA_0355	Bacteroidetes_bacterium_UWMA_0293	Fumarate	0.00106168
Acidobacteria_bacterium_UWMA_0355	Bacteroidetes_bacterium_UWMA_0293	h_e	0.00106168
Alphaproteobacteria_bacterium_UWMA_0321	Bacteroidetes_bacterium_UWMA_0293	Fumarate	0.00106168
Alphaproteobacteria_bacterium_UWMA_0321	Bacteroidetes_bacterium_UWMA_0293	L-Malate	0.00106168
Alphaproteobacteria_bacterium_UWMA_0321	Bacteroidetes_bacterium_UWMA_0293	Succinate	0.00106168
candidate_division_UBP10_bacterium_UWMA_0304	Bacteroidetes_bacterium_UWMA_0293	Fumarate	0.00106168
candidate_division_UBP10_bacterium_UWMA_0304	Bacteroidetes_bacterium_UWMA_0293	L-Malate	0.00106168
candidate_division_UBP10_bacterium_UWMA_0304	Bacteroidetes_bacterium_UWMA_0293	Succinate	0.00106168
candidate_division_Zixibacteria_bacterium_UWMA_0288	Bacteroidetes_bacterium_UWMA_0293	Fumarate	0.00106168
candidate_division_Zixibacteria_bacterium_UWMA_0288	Bacteroidetes_bacterium_UWMA_0293	L-Malate	0.00106168
candidate_division_Zixibacteria_bacterium_UWMA_0288	Bacteroidetes_bacterium_UWMA_0293	Succinate	0.00106168
Candidatus_Handelsmanbacteria_bacterium_UWMA_0286	Bacteroidetes_bacterium_UWMA_0293	Fumarate	0.00106168
Candidatus_Handelsmanbacteria_bacterium_UWMA_0286	Bacteroidetes_bacterium_UWMA_0293	L-Malate	0.00106168
Candidatus_Handelsmanbacteria_bacterium_UWMA_0286	Bacteroidetes_bacterium_UWMA_0293	Succinate	0.00106168
Candidatus_Handelsmanbacteria_bacterium_UWMA_0300	Bacteroidetes_bacterium_UWMA_0293	Fumarate	0.00106168
Candidatus_Handelsmanbacteria_bacterium_UWMA_0300	Bacteroidetes_bacterium_UWMA_0293	L-Malate	0.00106168
Candidatus_Handelsmanbacteria_bacterium_UWMA_0300	Bacteroidetes_bacterium_UWMA_0293	Succinate	0.00106168
Candidatus_Marinimicrobia_bacterium_UWMA_0285	Bacteroidetes_bacterium_UWMA_0293	Fumarate	0.00106168
Candidatus_Marinimicrobia_bacterium_UWMA_0285	Bacteroidetes_bacterium_UWMA_0293	L-Malate	0.00106168
Candidatus_Marinimicrobia_bacterium_UWMA_0285	Bacteroidetes_bacterium_UWMA_0293	Succinate	0.00106168
Candidatus_Marinimicrobia_bacterium_UWMA_0306	Bacteroidetes_bacterium_UWMA_0293	Succinate	0.00106168
Candidatus_Marinimicrobia_bacterium_UWMA_0306	Bacteroidetes_bacterium_UWMA_0293	L-Malate	0.00106168
Candidatus_Marinimicrobia_bacterium_UWMA_0306	Bacteroidetes_bacterium_UWMA_0293	Fumarate	0.00106168
Candidatus_Marinimicrobia_bacterium_UWMA_0306	Bacteroidetes_bacterium_UWMA_0293	h_e	0.00106168
Candidatus_Marinimicrobia_bacterium_UWMA_0309	Bacteroidetes_bacterium_UWMA_0293	Fumarate	0.00106168
Candidatus_Marinimicrobia_bacterium_UWMA_0309	Bacteroidetes_bacterium_UWMA_0293	L-Malate	0.00106168
Candidatus_Marinimicrobia_bacterium_UWMA_0309	Bacteroidetes_bacterium_UWMA_0293	Succinate	0.00106168
Candidatus_Marinimicrobia_bacterium_UWMA_0347	Bacteroidetes_bacterium_UWMA_0293	Fumarate	0.00106168
Candidatus_Marinimicrobia_bacterium_UWMA_0347	Bacteroidetes_bacterium_UWMA_0293	L-Malate	0.00106168
Candidatus_Marinimicrobia_bacterium_UWMA_0347	Bacteroidetes_bacterium_UWMA_0293	Succinate	0.00106168
Candidatus_Thioglobus_sp_UWMA_0259	Bacteroidetes_bacterium_UWMA_0293	L-Malate	0.00106168
Candidatus_Thioglobus_sp_UWMA_0259	Bacteroidetes_bacterium_UWMA_0293	h_e	0.00106168
Candidatus_Thioglobus_sp_UWMA_0322	Bacteroidetes_bacterium_UWMA_0293	L-Malate	0.00106168
Candidatus_Thioglobus_sp_UWMA_0322	Bacteroidetes_bacterium_UWMA_0293	h_e	0.00106168
Cycloclasticus_sp_UWMA_0316	Bacteroidetes_bacterium_UWMA_0293	L-Malate	0.00106168
Cycloclasticus_sp_UWMA_0316	Bacteroidetes_bacterium_UWMA_0293	h_e	0.00106168
Cycloclasticus_sp_UWMA_0335	Bacteroidetes_bacterium_UWMA_0293	L-Malate	0.00106168
Cycloclasticus_sp_UWMA_0335	Bacteroidetes_bacterium_UWMA_0293	h_e	0.00106168
Flavobacteriaceae_bacterium_UWMA_0314	Bacteroidetes_bacterium_UWMA_0293	Succinate	0.00106168
Flavobacteriaceae_bacterium_UWMA_0314	Bacteroidetes_bacterium_UWMA_0293	L-Malate	0.00106168
Flavobacteriaceae_bacterium_UWMA_0314	Bacteroidetes_bacterium_UWMA_0293	Fumarate	0.00106168
Flavobacteriaceae_bacterium_UWMA_0351	Bacteroidetes_bacterium_UWMA_0293	Fumarate	0.00106168
Flavobacteriaceae_bacterium_UWMA_0351	Bacteroidetes_bacterium_UWMA_0293	L-Malate	0.00106168
Flavobacteriaceae_bacterium_UWMA_0351	Bacteroidetes_bacterium_UWMA_0293	Succinate	0.00106168
Flavobacteriales_bacterium_UWMA_0274	Bacteroidetes_bacterium_UWMA_0293	Succinate	0.00106168
Flavobacteriales_bacterium_UWMA_0274	Bacteroidetes_bacterium_UWMA_0293	L-Malate	0.00106168
Flavobacteriales_bacterium_UWMA_0274	Bacteroidetes_bacterium_UWMA_0293	Fumarate	0.00106168
Flavobacteriales_bacterium_UWMA_0274	Bacteroidetes_bacterium_UWMA_0293	h_e	0.00106168
Fuerstia_sp_UWMA_0333	Bacteroidetes_bacterium_UWMA_0293	Fumarate	0.00106168
Fuerstia_sp_UWMA_0333	Bacteroidetes_bacterium_UWMA_0293	L-Malate	0.00106168
Fuerstia_sp_UWMA_0333	Bacteroidetes_bacterium_UWMA_0293	Succinate	0.00106168
Gammaproteobacteria_bacterium_UWMA_0258	Bacteroidetes_bacterium_UWMA_0293	Fumarate	0.00106168
Gammaproteobacteria_bacterium_UWMA_0258	Bacteroidetes_bacterium_UWMA_0293	L-Malate	0.00106168
Gammaproteobacteria_bacterium_UWMA_0258	Bacteroidetes_bacterium_UWMA_0293	Succinate	0.00106168
Gammaproteobacteria_bacterium_UWMA_0261	Bacteroidetes_bacterium_UWMA_0293	Fumarate	0.00106168
Gammaproteobacteria_bacterium_UWMA_0261	Bacteroidetes_bacterium_UWMA_0293	L-Malate	0.00106168
Gammaproteobacteria_bacterium_UWMA_0261	Bacteroidetes_bacterium_UWMA_0293	Succinate	0.00106168
Gammaproteobacteria_bacterium_UWMA_0273	Bacteroidetes_bacterium_UWMA_0293	L-Malate	0.00106168
Gammaproteobacteria_bacterium_UWMA_0273	Bacteroidetes_bacterium_UWMA_0293	h_e	0.00106168
Gammaproteobacteria_bacterium_UWMA_0278	Bacteroidetes_bacterium_UWMA_0293	Succinate	0.00106168
Gammaproteobacteria_bacterium_UWMA_0278	Bacteroidetes_bacterium_UWMA_0293	L-Malate	0.00106168
Gammaproteobacteria_bacterium_UWMA_0278	Bacteroidetes_bacterium_UWMA_0293	Fumarate	0.00106168
Gammaproteobacteria_bacterium_UWMA_0278	Bacteroidetes_bacterium_UWMA_0293	h_e	0.00106168
Gammaproteobacteria_bacterium_UWMA_0281	Bacteroidetes_bacterium_UWMA_0293	Fumarate	0.00106168
Gammaproteobacteria_bacterium_UWMA_0281	Bacteroidetes_bacterium_UWMA_0293	L-Malate	0.00106168
Gammaproteobacteria_bacterium_UWMA_0281	Bacteroidetes_bacterium_UWMA_0293	Succinate	0.00106168
Gammaproteobacteria_bacterium_UWMA_0282	Bacteroidetes_bacterium_UWMA_0293	Succinate	0.00106168
Gammaproteobacteria_bacterium_UWMA_0282	Bacteroidetes_bacterium_UWMA_0293	L-Malate	0.00106168
Gammaproteobacteria_bacterium_UWMA_0282	Bacteroidetes_bacterium_UWMA_0293	Fumarate	0.00106168
Gammaproteobacteria_bacterium_UWMA_0291	Bacteroidetes_bacterium_UWMA_0293	Fumarate	0.00106168
Gammaproteobacteria_bacterium_UWMA_0291	Bacteroidetes_bacterium_UWMA_0293	L-Malate	0.00106168
Gammaproteobacteria_bacterium_UWMA_0291	Bacteroidetes_bacterium_UWMA_0293	Succinate	0.00106168
Gammaproteobacteria_bacterium_UWMA_0299	Bacteroidetes_bacterium_UWMA_0293	Fumarate	0.00106168
Gammaproteobacteria_bacterium_UWMA_0299	Bacteroidetes_bacterium_UWMA_0293	L-Malate	0.00106168
Gammaproteobacteria_bacterium_UWMA_0299	Bacteroidetes_bacterium_UWMA_0293	Succinate	0.00106168
Gammaproteobacteria_bacterium_UWMA_0302	Bacteroidetes_bacterium_UWMA_0293	Fumarate	0.00106168
Gammaproteobacteria_bacterium_UWMA_0302	Bacteroidetes_bacterium_UWMA_0293	L-Malate	0.00106168
Gammaproteobacteria_bacterium_UWMA_0302	Bacteroidetes_bacterium_UWMA_0293	Succinate	0.00106168
Gammaproteobacteria_bacterium_UWMA_0343	Bacteroidetes_bacterium_UWMA_0293	Fumarate	0.00106168
Gammaproteobacteria_bacterium_UWMA_0343	Bacteroidetes_bacterium_UWMA_0293	L-Malate	0.00106168
Gammaproteobacteria_bacterium_UWMA_0343	Bacteroidetes_bacterium_UWMA_0293	Succinate	0.00106168
Gemmatimonadetes_bacterium_UWMA_0296	Bacteroidetes_bacterium_UWMA_0293	Fumarate	0.00106168
Gemmatimonadetes_bacterium_UWMA_0296	Bacteroidetes_bacterium_UWMA_0293	L-Malate	0.00106168
Gemmatimonadetes_bacterium_UWMA_0296	Bacteroidetes_bacterium_UWMA_0293	Succinate	0.00106168
Gemmatimonadetes_bacterium_UWMA_0308	Bacteroidetes_bacterium_UWMA_0293	Succinate	0.00106168
Gemmatimonadetes_bacterium_UWMA_0308	Bacteroidetes_bacterium_UWMA_0293	L-Malate	0.00106168
Gemmatimonadetes_bacterium_UWMA_0308	Bacteroidetes_bacterium_UWMA_0293	Fumarate	0.00106168
Gemmatimonadetes_bacterium_UWMA_0308	Bacteroidetes_bacterium_UWMA_0293	h_e	0.00106168
Gemmatimonadetes_bacterium_UWMA_0334	Bacteroidetes_bacterium_UWMA_0293	Fumarate	0.00106168
Gemmatimonadetes_bacterium_UWMA_0334	Bacteroidetes_bacterium_UWMA_0293	L-Malate	0.00106168
Gemmatimonadetes_bacterium_UWMA_0334	Bacteroidetes_bacterium_UWMA_0293	Succinate	0.00106168
Gemmatimonadetes_bacterium_UWMA_0339	Bacteroidetes_bacterium_UWMA_0293	Succinate	0.00106168
Gemmatimonadetes_bacterium_UWMA_0339	Bacteroidetes_bacterium_UWMA_0293	L-Malate	0.00106168
Gemmatimonadetes_bacterium_UWMA_0339	Bacteroidetes_bacterium_UWMA_0293	Fumarate	0.00106168
Gemmatimonadetes_bacterium_UWMA_0339	Bacteroidetes_bacterium_UWMA_0293	h_e	0.00106168
Henriciella_sp_UWMA_0297	Bacteroidetes_bacterium_UWMA_0293	Fumarate	0.00106168
Henriciella_sp_UWMA_0297	Bacteroidetes_bacterium_UWMA_0293	L-Malate	0.00106168
Henriciella_sp_UWMA_0297	Bacteroidetes_bacterium_UWMA_0293	Succinate	0.00106168
Marine_Group_III_euryarchaeote_UWMA_0284	Bacteroidetes_bacterium_UWMA_0293	Fumarate	0.00106168
Marine_Group_III_euryarchaeote_UWMA_0284	Bacteroidetes_bacterium_UWMA_0293	L-Malate	0.00106168
Marine_Group_III_euryarchaeote_UWMA_0284	Bacteroidetes_bacterium_UWMA_0293	Succinate	0.00106168
Marine_Group_III_euryarchaeote_UWMA_0340	Bacteroidetes_bacterium_UWMA_0293	Fumarate	0.00106168
Marine_Group_III_euryarchaeote_UWMA_0340	Bacteroidetes_bacterium_UWMA_0293	L-Malate	0.00106168
Marine_Group_III_euryarchaeote_UWMA_0340	Bacteroidetes_bacterium_UWMA_0293	Succinate	0.00106168
Methylococcaceae_bacterium_UWMA_0325	Bacteroidetes_bacterium_UWMA_0293	Succinate	0.00106168
Methylococcaceae_bacterium_UWMA_0325	Bacteroidetes_bacterium_UWMA_0293	L-Malate	0.00106168
Methylococcaceae_bacterium_UWMA_0325	Bacteroidetes_bacterium_UWMA_0293	Fumarate	0.00106168
Methylococcaceae_bacterium_UWMA_0325	Bacteroidetes_bacterium_UWMA_0293	h_e	0.00106168
Methylococcaceae_bacterium_UWMA_0327	Bacteroidetes_bacterium_UWMA_0293	Fumarate	0.00106168
Methylococcaceae_bacterium_UWMA_0327	Bacteroidetes_bacterium_UWMA_0293	L-Malate	0.00106168
Methylococcaceae_bacterium_UWMA_0327	Bacteroidetes_bacterium_UWMA_0293	Succinate	0.00106168
Methylococcaceae_bacterium_UWMA_0348	Bacteroidetes_bacterium_UWMA_0293	Succinate	0.00106168
Methylococcaceae_bacterium_UWMA_0348	Bacteroidetes_bacterium_UWMA_0293	L-Malate	0.00106168
Methylococcaceae_bacterium_UWMA_0348	Bacteroidetes_bacterium_UWMA_0293	Fumarate	0.00106168
Methylococcaceae_bacterium_UWMA_0348	Bacteroidetes_bacterium_UWMA_0293	h_e	0.00106168
Methyloprofundus_sp_UWMA_0312	Bacteroidetes_bacterium_UWMA_0293	Succinate	0.00106168
Methyloprofundus_sp_UWMA_0312	Bacteroidetes_bacterium_UWMA_0293	L-Malate	0.00106168
Methyloprofundus_sp_UWMA_0312	Bacteroidetes_bacterium_UWMA_0293	Fumarate	0.00106168
Methyloprofundus_sp_UWMA_0312	Bacteroidetes_bacterium_UWMA_0293	h_e	0.00106168
Microbacterium_sp_UWMA_0270	Bacteroidetes_bacterium_UWMA_0293	L-Malate	0.00106168
Microbacterium_sp_UWMA_0270	Bacteroidetes_bacterium_UWMA_0293	h_e	0.00106168
Myxococcales_bacterium_UWMA_0330	Bacteroidetes_bacterium_UWMA_0293	Succinate	0.00106168
Myxococcales_bacterium_UWMA_0330	Bacteroidetes_bacterium_UWMA_0293	L-Malate	0.00106168
Myxococcales_bacterium_UWMA_0330	Bacteroidetes_bacterium_UWMA_0293	Fumarate	0.00106168
Myxococcales_bacterium_UWMA_0330	Bacteroidetes_bacterium_UWMA_0293	h_e	0.00106168
Nitrospinaceae_bacterium_UWMA_0262	Bacteroidetes_bacterium_UWMA_0293	Fumarate	0.00106168
Nitrospinaceae_bacterium_UWMA_0262	Bacteroidetes_bacterium_UWMA_0293	L-Malate	0.00106168
Nitrospinaceae_bacterium_UWMA_0262	Bacteroidetes_bacterium_UWMA_0293	Succinate	0.00106168
Nitrospinaceae_bacterium_UWMA_0271	Bacteroidetes_bacterium_UWMA_0293	Succinate	0.00106168
Nitrospinaceae_bacterium_UWMA_0271	Bacteroidetes_bacterium_UWMA_0293	L-Malate	0.00106168
Nitrospinaceae_bacterium_UWMA_0271	Bacteroidetes_bacterium_UWMA_0293	Fumarate	0.00106168
Nitrospinaceae_bacterium_UWMA_0271	Bacteroidetes_bacterium_UWMA_0293	h_e	0.00106168
Nitrospinaceae_bacterium_UWMA_0356	Bacteroidetes_bacterium_UWMA_0293	Fumarate	0.00106168
Nitrospinaceae_bacterium_UWMA_0356	Bacteroidetes_bacterium_UWMA_0293	L-Malate	0.00106168
Nitrospinaceae_bacterium_UWMA_0356	Bacteroidetes_bacterium_UWMA_0293	Succinate	0.00106168
Nitrospira_sp_UWMA_0268	Bacteroidetes_bacterium_UWMA_0293	Fumarate	0.00106168
Nitrospira_sp_UWMA_0268	Bacteroidetes_bacterium_UWMA_0293	L-Malate	0.00106168
Nitrospira_sp_UWMA_0268	Bacteroidetes_bacterium_UWMA_0293	Succinate	0.00106168
Oceanospirillaceae_bacterium_UWMA_0280	Bacteroidetes_bacterium_UWMA_0293	L-Malate	0.00106168
Oceanospirillaceae_bacterium_UWMA_0280	Bacteroidetes_bacterium_UWMA_0293	h_e	0.00106168
Planctomycetaceae_bacterium_UWMA_0346	Bacteroidetes_bacterium_UWMA_0293	Succinate	0.00106168
Planctomycetaceae_bacterium_UWMA_0346	Bacteroidetes_bacterium_UWMA_0293	L-Malate	0.00106168
Planctomycetaceae_bacterium_UWMA_0346	Bacteroidetes_bacterium_UWMA_0293	Fumarate	0.00106168
Planctomycetaceae_bacterium_UWMA_0346	Bacteroidetes_bacterium_UWMA_0293	h_e	0.00106168
Planctomycetes_bacterium_UWMA_0265	Bacteroidetes_bacterium_UWMA_0293	Fumarate	0.00106168
Planctomycetes_bacterium_UWMA_0265	Bacteroidetes_bacterium_UWMA_0293	L-Malate	0.00106168
Planctomycetes_bacterium_UWMA_0265	Bacteroidetes_bacterium_UWMA_0293	Succinate	0.00106168
Planctomycetes_bacterium_UWMA_0276	Bacteroidetes_bacterium_UWMA_0293	Fumarate	0.00106168
Planctomycetes_bacterium_UWMA_0276	Bacteroidetes_bacterium_UWMA_0293	L-Malate	0.00106168
Planctomycetes_bacterium_UWMA_0276	Bacteroidetes_bacterium_UWMA_0293	Succinate	0.00106168
Planctomycetes_bacterium_UWMA_0294	Bacteroidetes_bacterium_UWMA_0293	Fumarate	0.00106168
Planctomycetes_bacterium_UWMA_0294	Bacteroidetes_bacterium_UWMA_0293	L-Malate	0.00106168
Planctomycetes_bacterium_UWMA_0294	Bacteroidetes_bacterium_UWMA_0293	Succinate	0.00106168
Planctomycetes_bacterium_UWMA_0329	Bacteroidetes_bacterium_UWMA_0293	Fumarate	0.00106168
Planctomycetes_bacterium_UWMA_0329	Bacteroidetes_bacterium_UWMA_0293	L-Malate	0.00106168
Planctomycetes_bacterium_UWMA_0329	Bacteroidetes_bacterium_UWMA_0293	Succinate	0.00106168
Planctomycetes_bacterium_UWMA_0345	Bacteroidetes_bacterium_UWMA_0293	Fumarate	0.00106168
Planctomycetes_bacterium_UWMA_0345	Bacteroidetes_bacterium_UWMA_0293	L-Malate	0.00106168
Planctomycetes_bacterium_UWMA_0345	Bacteroidetes_bacterium_UWMA_0293	Succinate	0.00106168
Porticoccaceae_bacterium_UWMA_0313	Bacteroidetes_bacterium_UWMA_0293	Fumarate	0.00106168
Porticoccaceae_bacterium_UWMA_0313	Bacteroidetes_bacterium_UWMA_0293	L-Malate	0.00106168
Porticoccaceae_bacterium_UWMA_0313	Bacteroidetes_bacterium_UWMA_0293	Succinate	0.00106168
Rhodospirillales_bacterium_UWMA_0295	Bacteroidetes_bacterium_UWMA_0293	L-Malate	0.00106168
Rhodospirillales_bacterium_UWMA_0295	Bacteroidetes_bacterium_UWMA_0293	h_e	0.00106168
Sulfitobacter_sp_UWMA_0305	Bacteroidetes_bacterium_UWMA_0293	L-Malate	0.00106168
Sulfitobacter_sp_UWMA_0305	Bacteroidetes_bacterium_UWMA_0293	h_e	0.00106168
Verrucomicrobiales_bacterium_UWMA_0292	Bacteroidetes_bacterium_UWMA_0293	L-Malate	0.00106168
Verrucomicrobiales_bacterium_UWMA_0292	Bacteroidetes_bacterium_UWMA_0293	h_e	0.00106168
Verrucomicrobiales_bacterium_UWMA_0320	Bacteroidetes_bacterium_UWMA_0293	Succinate	0.00106168
Verrucomicrobiales_bacterium_UWMA_0320	Bacteroidetes_bacterium_UWMA_0293	L-Malate	0.00106168
Verrucomicrobiales_bacterium_UWMA_0320	Bacteroidetes_bacterium_UWMA_0293	Fumarate	0.00106168
Verrucomicrobiales_bacterium_UWMA_0320	Bacteroidetes_bacterium_UWMA_0293	h_e	0.00106168
Verrucomicrobiales_bacterium_UWMA_0332	Bacteroidetes_bacterium_UWMA_0293	Fumarate	0.00106168
Verrucomicrobiales_bacterium_UWMA_0332	Bacteroidetes_bacterium_UWMA_0293	L-Malate	0.00106168
Verrucomicrobiales_bacterium_UWMA_0332	Bacteroidetes_bacterium_UWMA_0293	h_e	0.00106168
Verrucomicrobiales_bacterium_UWMA_0332	Bacteroidetes_bacterium_UWMA_0293	Succinate	0.00106168
